# Automated Segmentation of Hepatic Vessels and Lobules in Whole-Slide Images Using U-Net Models

**DOI:** 10.1101/2025.09.08.674181

**Authors:** Mehul Bafna, Matthias König, Sylvia Saalfeld, Vladimira Moulisova, Vaclav Liska, Uta Dahmen, Mohamed Albadry

## Abstract

Automated analysis of hepatic vascular structures and lobules within whole-slide histological images is critical for ensuring accurate and timely morphometric evaluations and facilitating advancements in computational liver histology. Nonetheless, the intricate morphology of the tissue, variability in staining techniques, and the requirements for high-resolution imaging present substantial challenges to the precision of segmentation processes. We present a robust deep-learning pipeline using adaptive patch extraction and specialized U-Net architectures for segmenting vessels, bile ducts, and lobules in Glutamine Synthetase and Picro-Sirius-Red stained porcine liver sections. Our architecture incorporates a weight-boosted nnU-Net framework to effectively manage class imbalances and improve the detection of smaller vascular structures. Geometric data transformations enhanced the robustness and generalizability of the segmentation models. Evaluations conducted through five-fold cross-validation, as well as assessments utilizing independent test datasets, resulted in Dice similarity scores: 0.960 for lobules, 0.801 for central veins, 0.909 for hepatic arteries, 0.609 for portal veins, and 0.710 for bile ducts. The developed segmentation pipeline additionally supports comprehensive morphometric analyses of structural parameters, including number and size (diameter, area) of vascular structures, bile ducts, and lobules. For e.g., the diameter of hepatic arteries ranges between 30-90 *µ*m. These findings underscore the practical relevance of adaptable segmentation frameworks in advancing computational histological analysis of liver tissue.
