## Supplementary material for "Automated Segmentation of Hepatic Vessels and Lobules in Whole-Slide Images Using U-Net Models": Artery_8D

ID	Feret_Diameter_Major_px	Feret_Diameter_Minor_px	Equivalent_Diameter_px	Perimeter_px	Area_px	Feret_Diameter_Major_um	Feret_Diameter_Minor_um	Equivalent_Diameter_um	Perimeter_um	Area_um2	Center_X	Center_Y
1	118.0889495253472	36.73251722269989	118.0889495253472	272.99494936611666	3368.0	53.612383084507634	16.67656281910575	53.612383084507634	123.93970701221697	694.1986880000001	6148.265736342043	6621.3078978622325
2	54.20332093147061	37.802049191617684	54.20332093147061	151.39696961967	1555.0	24.608307702887657	17.16213033299443	24.608307702887657	68.73422420733017	320.51038000000005	4011.1157556270095	7321.459163987139
3	35.84689665786984	24.782593429108843	35.84689665786984	115.63961030678928	643.0	16.27449108267291	11.251297416815415	16.27449108267291	52.50038307928234	132.532588	19904.836702954897	8555.660964230172
4	50.60632371551998	44.2144113952808	50.60632371551998	152.95331880577405	1714.0	22.97527096684607	20.073342773457483	22.97527096684607	69.44080673782142	353.28282400000006	3150.6050175029172	8639.123687281213
5	47.01063709417264	30.47837365451389	47.01063709417264	145.88225099390857	997.0	21.342829240754376	13.837181639149307	21.342829240754376	66.2305419512345	205.49765200000002	8757.80040120361	9093.080240722167
6	66.76076692189807	47.722367235446725	66.76076692189807	188.71067811865473	2287.0	30.309388182541724	21.665954724892813	30.309388182541724	85.67464786586925	471.38729200000006	11429.849584608657	9706.556187144732
7	62.93647591023825	40.68788444042403	62.93647591023825	171.4386001800126	1984.0	28.573160063248167	18.47229953595251	28.573160063248167	77.83312448172572	408.93414400000006	30335.833669354837	10023.354838709678
8	44.01136216933077	34.314875953254166	44.01136216933077	127.1543289325507	1170.0	19.98115842487617	15.578953682777392	19.98115842487617	57.72806533537802	241.15572000000003	9154.145299145299	10516.426495726495
9	107.68936809174804	44.68001275776564	107.68936809174804	266.0243866176395	3862.0	48.89097311365361	20.2847257920256	48.89097311365361	120.77507152440833	796.0199920000001	10046.163386846194	10728.647332988088
10	56.356011214421486	24.7342549262139	56.356011214421486	139.9827560572969	1024.0	25.585629091347354	11.22935173650111	25.585629091347354	63.5521712500128	211.06278400000002	11799.30859375	11204.0537109375
11	49.73932046178355	45.627067499623514	49.73932046178355	153.88225099390857	1722.0	22.581651489649733	20.714688644829078	22.581651489649733	69.86254195123449	354.931752	21689.06620209059	11768.65969802555
12	47.53945729601885	31.07179647421094	47.53945729601885	126.95331880577403	1094.0	21.58291361239256	14.106595599291769	21.58291361239256	57.63680673782141	225.49090400000003	8707.431444241316	12672.937842778794
13	48.507731342539614	27.632063997088675	48.507731342539614	125.1543289325507	1024.0	22.022510029512986	12.544957054678259	22.022510029512986	56.82006533537802	211.06278400000002	22375.029296875	12770.291015625
14	66.57326790837296	35.676156379626995	66.57326790837296	168.02438661763952	1748.0	30.22426363040132	16.196974996350658	30.22426363040132	76.28307152440834	360.290768	8466.934210526315	12902.82837528604
15	62.625873247404705	32.17845744171405	62.625873247404705	160.02438661763952	1577.0	28.432146454321735	14.60901967853818	28.432146454321735	72.65107152440835	325.044932	8385.656943563728	12949.936588459099
16	44.40720662234904	26.70317345890766	44.40720662234904	116.8111831820431	924.0	20.160871806546464	12.123240750344078	20.160871806546464	53.03227716464757	190.451184	7863.56277056277	13285.925324675325
17	57.245087125446844	37.90144657148652	57.245087125446844	156.8111831820431	1619.0	25.98926955495287	17.20725674345488	25.98926955495287	71.19227716464756	333.70180400000004	36685.19209388511	13381.258801729462
18	62.12889826803627	35.71254625148714	62.12889826803627	162.36753236814712	1675.0	28.206519813688466	16.213495998175162	28.206519813688466	73.7148596951388	345.2443	7725.181492537314	13380.714029850746
19	51.40038910358559	38.209059040047535	51.40038910358559	145.29646455628165	1500.0	23.335776653027857	17.34691280418158	23.335776653027857	65.96459490855187	309.17400000000004	38353.63733333333	14228.666666666666
20	350.73779380044004	145.3752588277746	350.73779380044004	1111.3767670841364	33086.0	159.23495838539978	66.00036750780967	159.23495838539978	504.56505225619793	6819.553976000001	35783.21755425255	14436.715891918031
21	308.65028754238995	126.37394818491519	308.65028754238995	1141.477272147525	25958.0	140.12723054424504	57.3737724759515	140.12723054424504	518.2306815549763	5350.359128000001	35548.01398412821	14382.896448108482
22	49.64876634922564	29.292826958945508	49.64876634922564	131.9827560572969	1119.0	22.54053992254844	13.298943439361262	22.54053992254844	59.9201712500128	230.64380400000002	25111.227882037532	14424.112600536193
23	141.01418368376991	56.367823212607476	141.01418368376991	476.9604614807104	2775.0	64.02043939243154	25.590991738523794	64.02043939243154	216.54004951224255	571.9719	35528.348468468466	14527.093333333334
24	96.60227740586657	34.79112920858684	96.60227740586657	303.6223663640862	1514.0	43.85743394226343	15.795172660698425	43.85743394226343	137.84455432929514	312.05962400000004	35350.49933949802	14580.949801849405
25	129.5569372901351	82.09455462107492	129.5569372901351	362.7766952966369	7968.0	58.818849529721334	37.270927797968014	58.818849529721334	164.70061966467316	1642.332288	34862.26192269076	14617.863453815262
26	166.04818577750254	18.086912630067534	166.04818577750254	377.4152595828996	1897.0	75.38587634298615	8.211458334050661	75.38587634298615	171.34652785063642	391.00205200000005	35507.66051660517	14589.427517132313
27	54.817880294662984	45.0379156798653	54.817880294662984	160.91168824543144	1706.0	24.887317653776996	20.447213718658848	24.887317653776996	73.05390646342588	351.63389600000005	36227.64361078546	14659.175849941383
28	184.0244548966251	42.586609201693385	184.0244548966251	437.8944443027283	5695.0	83.54710252306779	19.334320577568796	83.54710252306779	198.80407771343866	1173.8306200000002	35578.753819139594	14669.47866549605
29	40.80441152620633	25.21278424560689	40.80441152620633	107.15432893255071	783.0	18.525202832897673	11.446604047505529	18.525202832897673	48.64806533537802	161.38882800000002	29860.864623243935	14871.492975734354
30	36.76955262170047	24.870105013436458	36.76955262170047	100.91168824543142	699.0	16.693376890252015	11.291027676100152	16.693376890252015	45.813906463425866	144.075084	26085.60801144492	15033.114449213163
31	36.61966684720111	30.324004287385417	36.61966684720111	107.59797974644665	789.0	16.625328748629304	13.76709794647298	16.625328748629304	48.84948280488678	162.625524	31921.160963244613	15322.688212927756
32	46.52956049652737	32.27915486866804	46.52956049652737	127.98275605729688	1159.0	21.124420465423427	14.65473631037529	21.124420465423427	58.10417125001278	238.88844400000002	7144.222605694565	15904.983606557376
33	73.40980860893181	30.135512367901658	73.40980860893181	180.7523086789974	1779.0	33.328053108455045	13.681522615027353	33.328053108455045	82.06154814026482	366.68036400000005	41552.5964024733	16109.769533445757
34	160.0781059358212	105.85083522396422	160.0781059358212	443.5046173579947	13026.0	72.67546009486283	48.05627919167976	72.67546009486283	201.3510962805296	2684.867016	41527.68048518348	16227.765929679103
35	85.90692637965812	35.691993859230294	85.90692637965812	215.1959594928933	2424.0	39.001744576364786	16.204165212090555	39.001744576364786	97.69896560977357	499.62518400000005	42599.02557755775	16242.665841584158
36	55.44366510251645	32.5194321311683	55.44366510251645	143.74011537017762	1079.0	25.17142395654247	14.76382218755041	25.17142395654247	65.25801237806064	222.399164	24216.002780352177	16302.90546802595
37	43.04648650006177	31.546780005912925	43.04648650006177	121.39696961966999	1038.0	19.543104871028042	14.32223812268447	19.543104871028042	55.114224207330174	213.94840800000003	36828.70134874759	16431.888246628132
38	117.32433677630571	63.51075092614909	117.32433677630571	324.2497833620557	5208.0	53.2652488964428	28.83388092047169	53.2652488964428	147.2094016463733	1073.4521280000001	41460.075460829496	16626.57910906298
39	65.76473218982953	39.875043746881744	65.76473218982953	176.95331880577405	2035.0	29.85718841418261	18.10326986108431	29.85718841418261	80.33680673782142	419.44606000000005	38651.472235872236	16683.457493857495
40	133.79461872586654	109.52737923396506	133.79461872586654	592.0731598529186	5182.0	60.74275690154341	49.72543017222014	60.74275690154341	268.801214573225	1068.093112	39011.57564646855	16878.21111539946
41	34.713109915419565	28.80105001803716	34.713109915419565	101.7401153701776	757.0	15.759751901600483	13.07567670818887	15.759751901600483	46.190012378060636	156.02981200000002	44101.78599735799	16947.475561426683
42	42.638011210655684	28.163444828624524	42.638011210655684	115.98275605729688	928.0	19.35765708963768	12.786203952195534	19.35765708963768	52.65617125001279	191.27564800000002	39790.4213362069	17049.631465517243
43	63.34824385884742	35.867156880148286	63.34824385884742	171.7401153701776	1716.0	28.76010271191673	16.283689223587324	28.76010271191673	77.97001237806063	353.695056	33930.880536130535	17426.57400932401
44	57.688820407423826	33.12207482936082	57.688820407423826	148.71067811865473	1427.0	26.19072446497042	15.037421972529813	26.19072446497042	67.51464786586925	294.12753200000003	21296.777154870357	17450.025227750524
45	85.28774824088158	45.56076698418936	85.28774824088158	219.33809511662426	3012.0	38.72063770136024	20.684588210821968	38.72063770136024	99.57949518294741	620.8213920000001	13280.74535192563	17483.424302788844
46	45.35416188179427	34.40843568394277	45.35416188179427	134.22539674441617	1133.0	20.590789494334597	15.621429800510018	20.590789494334597	60.938330121964945	233.52942800000002	33614.16240070609	17769.624007060902
47	50.32891812864648	36.90241776332897	50.32891812864648	179.43250352560275	895.0	22.8493288304055	16.753697664551353	22.8493288304055	81.46235660062365	184.47382000000002	21067.603351955306	17874.87932960894
48	102.80077820717118	56.99763975006812	102.80077820717118	300.1076477383248	4283.0	46.67155330605571	25.876928446530925	46.67155330605571	136.24887207319946	882.794828	18720.05206630866	18071.17254261032
49	33.61547262794322	24.901458172132806	33.61547262794322	93.84062043356595	637.0	15.261424573086222	11.305262010148294	15.261424573086222	42.60364167683894	131.295892	10641.073783359498	18063.775510204083
50	35.90264614203248	29.745231346347417	35.90264614203248	105.49747468305833	784.0	16.299801348482745	13.504335031241729	16.299801348482745	47.89585350610848	161.59494400000003	3211.576530612245	18796.77168367347
51	39.96248240537617	29.02839012791297	39.96248240537617	112.22539674441617	884.0	18.14296701204078	13.178889118072489	18.14296701204078	50.950330121964946	182.206544	32811.64592760181	19276.641402714933
52	109.83624174196785	44.10333308018128	109.83624174196785	272.7523086789974	3881.0	49.865653750853404	20.0229132184023	49.865653750853404	123.82954814026482	799.9361960000001	28992.28678175728	19341.28678175728
53	39.11521443121589	31.47773458838766	39.11521443121589	112.9116882454314	931.0	17.758307351772014	14.290891503127998	17.758307351772014	51.26190646342586	191.89399600000002	23890.06229860365	19446.372717508057
54	199.61963831246663	76.1212329879618	199.61963831246663	637.8721497261419	9418.0	90.62731579385985	34.55903977653466	90.62731579385985	289.5939559756684	1941.2004880000002	16705.289764281162	19518.75376937779
55	64.19501538281614	43.13585652301047	64.19501538281614	178.99494936611666	1739.0	29.144536983798528	19.583678861446753	29.144536983798528	81.26370701221697	358.43572400000005	24028.920069005177	19468.614146060954
56	61.773780845922005	39.21896807809781	61.773780845922005	179.09545442950497	1755.0	28.04529650404859	17.805411507456405	28.04529650404859	81.30933631099526	361.73358	24090.708262108263	19521.215954415955
57	43.60045871318328	29.860185863865354	43.60045871318328	120.46803743153546	996.0	19.79460825578521	13.55652438219487	19.79460825578521	54.6924889939171	205.291536	33167.28514056225	19608.864457831325
58	47.53945729601885	32.52081376077025	47.53945729601885	131.1543289325507	1195.0	21.58291361239256	14.764449447389696	21.58291361239256	59.54406533537802	246.30862000000002	42036.38326359833	19630.633472803347
59	44.10215414239989	27.70171866829972	44.10215414239989	141.05382386916236	639.0	20.02237798064955	12.576580275408073	20.02237798064955	64.0384360365997	131.70812400000003	16318.564945226917	19906.31455399061
60	149.91330828182	60.187244540964805	149.91330828182	568.4934700697015	4698.0	68.06064195994628	27.32500902159802	68.06064195994628	258.0960354116445	968.332968	16295.642613878246	20003.97509578544
61	137.78606605894515	89.22207394819497	137.78606605894515	528.2386360737626	7098.0	62.5548739907611	40.50682157248052	62.5548739907611	239.8203407774882	1463.0113680000002	18063.205973513665	19995.434770357846
62	42.485291572496	28.74852578711968	42.485291572496	135.88225099390857	836.0	19.288322373913186	13.051830707352334	19.288322373913186	61.69054195123449	172.31297600000002	16341.190191387559	20022.541866028707
63	70.45565981523414	50.88004175486996	70.45565981523414	297.82947314527274	1542.0	31.9868695561163	23.099538956710962	31.9868695561163	135.21458080795384	317.83087200000006	18021.99092088197	20102.185473411155
64	170.6575518399347	45.78149384342689	170.6575518399347	536.7888886054567	5097.0	77.47852853533035	20.784798204915806	77.47852853533035	243.70215542687734	1050.5732520000001	16264.338434373161	20114.60408083186
65	169.45205811674285	65.09925050561523	169.45205811674285	514.9898987322333	6475.0	76.93123438500126	29.555059729549317	76.93123438500126	233.80541402443393	1334.6011	17849.981158301158	20143.582084942085
66	44.721359549995796	28.391881972617814	44.721359549995796	126.32590180780451	837.0	20.303497235698092	12.889914415568487	20.303497235698092	57.35195942074325	172.51909200000003	18081.79211469534	20113.62604540024
67	49.040799340956916	20.621228855763096	49.040799340956916	125.25483399593905	714.0	22.26452290079444	9.362037900516446	22.26452290079444	56.865694634156334	147.16682400000002	17969.69887955182	20142.631652661064
68	97.082439194738	64.27450735419569	97.082439194738	321.90663761154804	3792.0	44.07542739441105	29.180626338804846	44.07542739441105	146.14561347564282	781.5918720000001	17463.653481012658	20184.384757383967
69	48.76474136094644	29.018572667174606	48.76474136094644	128.71067811865476	1098.0	22.139192577869682	13.174431990897272	22.139192577869682	58.43464786586926	226.31536800000003	12434.96174863388	20451.072859744992
70	40.718546143004666	37.175121199883414	40.718546143004666	126.32590180780451	1156.0	18.48621994892412	16.87750502474707	18.48621994892412	57.35195942074325	238.27009600000002	38605.8062283737	20793.361591695502
71	42.05948168962618	34.46182674025607	42.05948168962618	123.1543289325507	1117.0	19.095004687090288	15.645669340076257	19.095004687090288	55.91206533537802	230.23157200000003	27705.864816472695	20902.907788719785
72	45.5411901469428	36.65951318685131	45.5411901469428	134.5685424949238	1295.0	20.675700326712033	16.643418986830497	20.675700326712033	61.094118292695406	266.92022000000003	26849.53359073359	21045.421621621623
73	32.55764119219941	26.062229659034607	32.55764119219941	93.25483399593904	632.0	14.781169101258534	11.832252265201712	14.781169101258534	42.33769463415632	130.26531200000002	23934.120253164558	21128.76582278481
74	42.80186911806539	31.841301880313114	42.80186911806539	119.25483399593905	975.0	19.432048579601688	14.455951053662154	19.432048579601688	54.14169463415633	200.96310000000003	19882.937435897435	21230.994871794872
75	38.07886552931954	29.196352534499095	38.07886552931954	107.1543289325507	858.0	17.287804950311074	13.25514405066259	17.287804950311074	48.64806533537802	176.847528	51425.06060606061	21366.203962703963
76	94.54099639838793	47.020764456702786	94.54099639838793	250.0243866176395	3342.0	42.921612364868125	21.347427063343066	42.921612364868125	113.51107152440834	688.8396720000001	37859.277079593056	21468.788749251944
77	42.190046219457976	28.656824938951345	42.190046219457976	116.56854249492379	942.0	19.15428098363392	13.010198522283911	19.15428098363392	52.9221182926954	194.16127200000003	21513.813163481955	21574.669851380044
78	46.647615158762406	36.68846577411284	46.647615158762406	134.3259018078045	1271.0	21.178017282078134	16.65656346144723	21.178017282078134	60.983959420743254	261.97343600000005	24030.878835562547	21897.210857592447
79	33.61547262794322	24.774502468827468	33.61547262794322	94.32590180780451	640.0	15.261424573086222	11.247624120847671	15.261424573086222	42.82395942074325	131.91424	13632.459375	22271.40625
80	56.824290580701486	35.71862056386309	56.824290580701486	151.74011537017762	1441.0	25.798227923638475	16.216253735993845	25.798227923638475	68.89001237806065	297.01315600000004	13585.45732130465	22320.22692574601
81	38.27531841800928	28.11166501248057	38.27531841800928	106.66904755831214	816.0	17.37699456177621	12.76269591566618	17.37699456177621	48.42774759147372	168.19065600000002	26097.790441176472	22498.601715686276
82	67.4166151627327	30.980237434279278	67.4166151627327	166.0243866176395	1562.0	30.607143283880646	14.065027795162793	30.607143283880646	75.37507152440833	321.95319200000006	17214.629961587707	22725.451344430217
83	70.2922470831599	34.48566110486201	70.2922470831599	179.4386001800126	1699.0	31.91268017575459	15.656490141607353	31.91268017575459	81.46512448172572	350.19108400000005	7824.1206592113	22824.48440258976
84	41.773197148410844	24.112152970460873	41.773197148410844	108.76955262170048	732.0	18.965031505378523	10.946917448589236	18.965031505378523	49.38137689025202	150.876912	45475.42213114754	22836.683060109288
85	46.09772228646444	28.983775940118814	46.09772228646444	123.1543289325507	1033.0	20.928365918054855	13.158634276813942	20.928365918054855	55.91206533537802	212.91782800000001	35343.69699903195	23194.455953533397
86	46.61544808322666	37.12375359252016	46.61544808322666	133.88225099390857	1303.0	21.163413429784903	16.854184131004153	21.163413429784903	60.78254195123449	268.56914800000004	52849.961627014585	23214.1926323868
87	32.984845004941285	28.66274260165568	32.984845004941285	99.49747468305833	703.0	14.975119632243343	13.01288514115168	14.975119632243343	45.171853506108484	144.899548	38891.23755334281	23255.934566145093
88	47.80167361086848	33.36374142353953	47.80167361086848	132.5685424949238	1230.0	21.701959819334288	15.147138606286948	21.701959819334288	60.18611829269541	253.52268000000004	19576.463414634145	23666.726829268293
89	94.54099639838793	47.46067600946054	94.54099639838793	252.79393923934	3388.0	42.921612364868125	21.547146908295087	42.921612364868125	114.76844841466037	698.3210080000001	47537.63282172373	23780.163518299883
90	53.14132102234569	45.34543860831668	53.14132102234569	162.61017305526642	1837.0	24.126159744144946	20.586829128175772	24.126159744144946	73.82501856709095	378.63509200000004	39120.75830157866	23872.0157866086
91	47.50789408087881	23.689900271206582	47.50789408087881	119.7401153701776	870.0	21.56858391271898	10.75521472312779	21.56858391271898	54.36201237806063	179.32092000000003	43800.04022988506	23894.451724137933
92	42.05948168962618	31.682001746887277	42.05948168962618	121.01219330881975	989.0	19.095004687090288	14.383628793086825	19.095004687090288	54.939535762204166	203.84872400000003	23384.755308392316	23921.366026289183
93	37.589892258425	24.62351524346218	37.589892258425	101.94112549695427	690.0	17.065811085324953	11.17907592053183	17.065811085324953	46.28127097561724	142.22004	21079.514492753624	23921.346376811594
94	71.06335201775947	40.5526517022288	71.06335201775947	187.82337649086284	2187.0	32.2627618160628	18.410903872811875	32.2627618160628	85.27181292685174	450.77569200000005	23658.599451303155	24389.227251943303
95	37.69615364994153	25.13905013419579	37.69615364994153	101.59797974644664	713.0	17.114053757073453	11.41312876092489	17.114053757073453	46.12548280488678	146.960708	4410.3352033660585	24459.190743338007
96	32.28002478313795	24.269025371304256	32.28002478313795	91.84062043356595	601.0	14.655131251544628	11.018137518572132	14.655131251544628	41.69564167683894	123.87571600000001	45949.06322795341	24614.628951747087
97	59.464274989274024	39.384484925451645	59.464274989274024	159.19595949289334	1744.0	26.99678084513041	17.88055615615505	26.99678084513041	72.27496560977357	359.46630400000004	37234.25286697248	24732.313646788993
98	36.24913792078372	28.062383322668705	36.24913792078372	101.59797974644665	754.0	16.457108616035807	12.740322028491592	16.457108616035807	46.12548280488678	155.41146400000002	37172.71087533156	24740.838196286473
99	36.05551275463989	28.897130983573575	36.05551275463989	103.84062043356593	769.0	16.36920279060651	13.119297466542404	16.36920279060651	47.14364167683893	158.503204	10763.934980494148	24748.915474642392
100	44.384682042344295	38.930015782021684	44.384682042344295	133.29646455628165	1300.0	20.150645647224312	17.674227165037845	20.150645647224312	60.51659490855187	267.9508	14743.31076923077	24824.85923076923
101	42.95346318982906	29.876276580265888	42.95346318982906	119.39696961966999	959.0	19.500872288182393	13.563829567440713	19.500872288182393	54.20622420733017	197.66524400000003	8062.337851929093	24833.422314911368
102	49.64876634922564	29.61694311315224	49.64876634922564	129.9827560572969	1126.0	22.54053992254844	13.446092173371117	22.54053992254844	59.0121712500128	232.08661600000002	23692.684724689167	24905.73889875666
103	57.982756057296896	33.99392888301332	57.982756057296896	151.0538238691624	1503.0	26.324171250012792	15.433243712888046	26.324171250012792	68.57843603659973	309.792348	27859.639387890886	25003.44244843646
104	62.80127387243033	47.765188359655035	62.80127387243033	205.57463914933368	1692.0	28.51177833808337	21.685395515283385	28.51177833808337	93.3308861737975	348.74827200000004	27299.229314420805	25036.644799054375
105	67.23094525588644	39.401566470060075	67.23094525588644	179.78174593052023	2002.0	30.522849146172444	17.888311177407274	30.522849146172444	81.62091265245618	412.64423200000004	33178.87662337662	25092.051948051947
106	202.4252948620799	96.73861302971976	202.4252948620799	549.611219075793	13487.0	91.90108386738429	43.91933031549277	91.90108386738429	249.52349346041	2779.886492	34299.88210869727	25166.00652480166
107	71.69379331573968	37.51575988034302	71.69379331573968	216.5452018978108	1719.0	32.54898216534582	17.03215498567573	32.54898216534582	98.31152166160611	354.31340400000005	34174.16288539849	25213.03955788249
108	260.8006901831358	66.54438699413477	260.8006901831358	851.1452736853105	8419.0	118.40351334314367	30.211151695337186	118.40351334314367	386.419954253131	1735.2906040000003	33990.69248129232	25355.587599477374
109	33.015148038438355	25.198650783343176	33.015148038438355	92.42640687119285	624.0	14.988877209451013	11.440187455637803	14.988877209451013	41.96158871952156	128.616384	26365.33173076923	25235.546474358973
110	105.0	58.78219574137625	105.0	274.35028842544403	4759.0	47.67	26.68711686658482	47.67	124.5550309451516	980.9060440000001	33155.516705190166	25367.00609371717
111	49.4064773081425	42.53860309854223	49.4064773081425	147.39696961967	1589.0	22.430540697896696	19.312525806738176	22.430540697896696	66.91822420733018	327.518324	49649.97482693518	25364.576463184392
112	125.29964086141668	87.50294185543439	125.29964086141668	442.4041122946064	5905.0	56.88603695108317	39.726335602367215	56.88603695108317	200.85146698175132	1217.11498	10158.288738357325	25396.330906011855
113	106.6255128944288	34.37511981215973	106.6255128944288	273.96551211459376	1547.0	48.407982854070674	15.60630439472052	48.407982854070674	124.38034250002558	318.86145200000004	12919.472527472528	25412.840336134454
114	127.80062597655773	74.54978158726134	127.80062597655773	346.3502884254441	6799.0	58.02148419335721	33.84560084061665	58.02148419335721	157.24303094515162	1401.3826840000002	32892.7899691131	25524.68907192234
115	48.05205510693585	44.83072468400533	48.05205510693585	150.36753236814712	1642.0	21.81563301854888	20.353149006538423	21.81563301854888	68.26685969513879	338.442472	32459.294153471375	25542.063946406823
116	33.61547262794322	30.736739583170603	33.61547262794322	103.25483399593904	782.0	15.261424573086222	13.954479770759454	15.261424573086222	46.87769463415633	161.182712	11158.632992327366	25538.727621483376
117	47.4236228055175	24.084877705063402	47.4236228055175	116.66904755831214	789.0	21.530324753704946	10.934534478098785	21.530324753704946	52.96774759147372	162.625524	32786.59822560203	25555.52217997465
118	48.104053883222775	36.61883887237654	48.104053883222775	135.88225099390857	1318.0	21.839240462983142	16.62495284805895	21.839240462983142	61.69054195123449	271.660888	20442.295144157815	26010.61153262519
119	50.80354318352215	31.768370447357395	50.80354318352215	135.88225099390854	1240.0	23.064808605319058	14.422840183100258	23.064808605319058	61.69054195123448	255.58384000000004	31953.557258064517	26034.18064516129
120	43.174066289845804	30.797963554164358	43.174066289845804	125.63961030678928	920.0	19.601026095589997	13.982275453590619	19.601026095589997	57.040383079282336	189.62672	30995.283695652175	26251.634782608697
121	270.36271932350434	75.10547279127954	270.36271932350434	653.6467529817256	14104.0	122.74467457287098	34.09788464724091	122.74467457287098	296.75562585370346	2907.0600640000002	44961.20519001702	26292.44242768009
122	49.39635614091387	26.206704527640653	49.39635614091387	127.15432893255071	1003.0	22.4259456879749	11.897843855548857	22.4259456879749	57.72806533537803	206.734348	30919.317048853438	26310.951146560317
123	175.86358349584486	108.27546242627233	175.86358349584486	560.0315292925759	11545.0	79.84206690711358	49.157059941527635	79.84206690711358	254.25431429882946	2379.6092200000003	9271.798007795582	26366.38406236466
124	247.38633753705963	113.56364319690238	247.38633753705963	993.9686501761735	16776.0	112.31339724182507	51.55789401139368	112.31339724182507	451.26176717998277	3457.8020160000005	31080.449749642346	26465.896638054364
125	128.08200498118384	51.52109119343291	128.08200498118384	415.04877323527904	3758.0	58.14923026145747	23.39057540181854	58.14923026145747	188.4321430488167	774.5839280000001	9278.415380521554	26560.643693453963
126	146.53668482670133	32.77877306592381	146.53668482670133	368.32085117392114	2562.0	66.5276549113224	14.881562971929409	66.5276549113224	167.21766643296021	528.069192	9238.546448087433	26622.233411397345
127	58.52349955359813	33.84511539692749	58.52349955359813	152.61017305526642	1517.0	26.569668797333552	15.36568239020508	26.569668797333552	69.28501856709096	312.677972	42514.50626235992	26874.001977587344
128	87.92041856133307	30.854724426238235	87.92041856133307	219.72287142747453	2111.0	39.91587002684521	14.00804488951216	39.91587002684521	99.75418362807343	435.110876	26871.63382283278	27018.97252486973
129	36.40054944640259	24.572912837410634	36.40054944640259	101.39696961966999	629.0	16.52584944866678	11.156102428184429	16.52584944866678	46.034224207330176	129.64696400000003	37980.0079491256	27092.629570747216
130	60.90155991434045	31.862180258682834	60.90155991434045	154.71067811865478	1490.0	27.649308201110568	14.465429837442008	27.649308201110568	70.23864786586927	307.11284	17925.08590604027	27468.669798657716
131	105.90561835898981	90.27962146811319	105.90561835898981	352.2325394193526	6102.0	48.08115073498138	40.98694814652339	48.08115073498138	159.91357289638609	1257.7198320000002	15085.354310062276	27587.61307767945
132	92.35799911215054	50.791104317095886	92.35799911215054	286.02438661763955	2557.0	41.930531596916346	23.059161359961532	41.930531596916346	129.85507152440837	527.0386120000001	9930.653500195542	27723.76417676965
133	54.20332093147061	22.535266781633645	54.20332093147061	130.5685424949238	793.0	24.608307702887657	10.231011118861675	24.608307702887657	59.27811829269541	163.44998800000002	15251.322824716268	27756.213114754097
134	80.11242100947892	34.668531977138784	80.11242100947892	266.4446968344225	1925.0	36.37103913830343	15.739513517621008	36.37103913830343	120.9658923628278	396.77330000000006	9813.314285714287	27837.795324675324
135	53.45091205957107	39.702641634070915	53.45091205957107	152.2253967444162	1639.0	24.266714075045265	18.024999301868196	24.266714075045265	69.11033012196496	337.82412400000004	8714.06894447834	27906.551555826725
136	73.16419889536138	37.40876960368089	73.16419889536138	187.71067811865476	1687.0	33.216546298494066	16.983581400071124	33.216546298494066	85.22064786586927	347.71769200000006	8140.0011855364555	28250.25666864256
137	43.18564576337837	25.842407133387105	43.18564576337837	114.22539674441617	752.0	19.60628317657378	11.732452838557746	19.60628317657378	51.85833012196495	154.999232	34579.99734042553	28459.20345744681
138	33.61547262794322	27.454722200130323	33.61547262794322	97.84062043356596	689.0	15.261424573086222	12.464443878859168	15.261424573086222	44.41964167683895	142.013924	15641.261248185776	28463.937590711175
139	127.58134659894448	84.81018328991398	127.58134659894448	499.68228688765845	6943.0	57.9219313559208	38.50382321362095	57.9219313559208	226.85575824699694	1431.0633880000003	10864.616304191271	29321.544577272074
140	61.71709649683789	24.406978923321883	61.71709649683789	157.1959594928933	1067.0	28.019561809564404	11.080768431188135	28.019561809564404	71.36696560977356	219.92577200000002	10789.759137769446	29481.26429240862
141	101.17806086301516	23.877552107857923	101.17806086301516	224.3259018078045	1789.0	45.934839631808885	10.840408656967497	45.934839631808885	101.84395942074325	368.741524	28470.222470653996	29908.859698155393
142	82.76472678623425	31.241134332626416	82.76472678623425	200.71067811865476	2010.0	37.57518596095035	14.183474987012394	37.57518596095035	91.12264786586927	414.29316000000006	21017.97064676617	31341.420895522388
143	217.45114393812693	33.0937130438833	217.45114393812693	484.17871555019025	5235.0	98.72281934790963	15.024545721923017	98.72281934790963	219.8171368597864	1079.01726	18730.69570200573	31708.26953199618
144	54.70831746635972	25.504404584610246	54.70831746635972	133.25483399593904	1037.0	24.837576129727314	11.578999681413052	24.837576129727314	60.497694634156325	213.74229200000002	17755.784956605592	32082.956605593055
