## Supplementary material for "Automated Segmentation of Hepatic Vessels and Lobules in Whole-Slide Images Using U-Net Models": BileDuct_8D

ID	Feret_Diameter_Major_px	Feret_Diameter_Minor_px	Equivalent_Diameter_px	Perimeter_px	Area_px	Feret_Diameter_Major_um	Feret_Diameter_Minor_um	Equivalent_Diameter_um	Perimeter_um	Area_um2	Center_X	Center_Y
1	366.46009332531696	244.59831969117107	366.46009332531696	1104.6732316404182	66178.0	166.3728823696939	111.04763713979168	166.3728823696939	501.5216471647499	13640.344648000002	52876.05872042068	2471.2593460062258
2	53.600373133029585	36.61798115582657	53.600373133029585	148.95331880577405	1476.0	24.33456940239543	16.624563444745263	24.33456940239543	67.62480673782142	304.22721600000006	10770.892953929539	3569.8536585365855
3	166.20770138594662	70.60882845713593	166.20770138594662	425.8721497261418	9254.0	75.45829642921977	32.05640811953971	75.45829642921977	193.34595597566837	1907.3974640000001	4367.652690728333	4174.206397233629
4	93.62157870918435	67.90565127587577	93.62157870918435	268.9360748630709	4659.0	42.50419673396969	30.829165679247602	42.50419673396969	122.09697798783421	960.2944440000001	4496.4597553122985	4209.051513200257
5	96.25487000666512	56.09765624747382	96.25487000666512	261.9655121145938	4208.0	43.699710983025966	25.468335936353117	43.699710983025966	118.9323425000256	867.3361280000001	4808.014971482889	4399.673241444867
6	67.91170738539859	54.51975598898029	67.91170738539859	202.75230867899737	2880.0	30.831915152970957	24.751969218997054	30.831915152970957	92.0495481402648	593.6140800000001	8122.444097222222	4441.909722222223
7	193.96133635340834	68.30332395574759	193.96133635340834	476.23253941935263	10497.0	88.05844670444739	31.009709075909406	88.05844670444739	216.2095728963861	2163.5996520000003	14659.627036296084	5731.364675621606
8	513.5679117701961	105.0838194767811	513.5679117701961	1336.6143571373725	35657.0	233.15983194366905	47.70805404245862	233.15983194366905	606.8229181403672	7349.478212000001	14642.864542726533	6090.792186667414
9	57.97413216254298	34.274618447364695	57.97413216254298	163.095454429505	1275.0	26.32025600179451	15.560676775103572	26.32025600179451	74.04533631099527	262.7979	2024.107450980392	5950.236862745098
10	143.7810835958611	53.73682589356867	143.7810835958611	353.36248173426384	6036.0	65.27661195252094	24.39651895568018	65.27661195252094	160.4265667073558	1244.1161760000002	15306.380218687873	6463.511928429423
11	83.00602387778854	64.77566001386074	83.00602387778854	251.07821048680188	4205.0	37.68473484051599	29.408149646292777	37.68473484051599	113.98950756100805	866.7177800000001	15168.870154577884	6619.72770511296
12	45.09988913511872	37.75558007994053	45.09988913511872	139.63961030678928	989.0	20.475349667343902	17.141033356293	20.475349667343902	63.39638307928234	203.84872400000003	6801.509605662285	7087.4732052578365
13	109.80892495603443	50.907608198824676	109.80892495603443	278.2914139223983	4321.0	49.85325193003963	23.112054122266404	49.85325193003963	126.34430192076883	890.627236	8227.12381393196	7513.428604489702
14	107.80074211247342	53.93965595279454	107.80074211247342	288.43354954612926	4327.0	48.94153691906293	24.488603802568722	48.94153691906293	130.9488314939427	891.8639320000001	8081.015021955165	7527.026577305292
15	75.58438992278762	47.51406935258505	75.58438992278762	214.45079348883237	2725.0	34.31531302494558	21.57138748607361	34.31531302494558	97.3606602439299	561.6661	8353.845871559633	7679.693577981651
16	61.587336360651285	47.13050476739403	61.587336360651285	185.0538238691624	1976.0	27.960650707735685	21.39724916439689	27.960650707735685	84.01443603659973	407.28521600000005	14404.723684210527	7761.455465587044
17	93.64827814754524	84.80300877512033	93.64827814754524	301.46298679765215	6122.0	42.516318278985544	38.50056598390463	42.516318278985544	136.86419600613408	1261.8421520000002	1724.1056844168572	8509.631166285528
18	51.478150704935004	33.99474817924055	51.478150704935004	139.78174593052023	1341.0	23.371080420040492	15.433615673375211	23.371080420040492	63.46091265245619	276.401556	26488.644295302012	8975.543624161073
19	59.22837157984339	45.83009001058193	59.22837157984339	187.373629022557	2027.0	26.8896806972489	20.806860864804197	26.8896806972489	85.06762757624088	417.79713200000003	8796.186975826344	9097.71583621115
20	129.634100452003	85.81932382874182	129.634100452003	376.83556979968256	7550.0	58.85388160520936	38.961973018248784	58.85388160520936	171.0833486890559	1556.1758000000002	22301.844105960266	9290.633907284768
21	93.38094023943002	59.682414638185584	93.38094023943002	254.5512985522207	4293.0	42.39494686870123	27.095816245736255	42.39494686870123	115.56628954270819	884.8559880000001	11109.32541346378	9819.364779874213
22	141.39660533407442	80.6869930179614	141.39660533407442	399.76450198781714	7966.0	64.19405882166978	36.63189483015448	64.19405882166978	181.49308390246898	1641.9200560000002	11525.176249058499	9828.168591513935
23	62.369864518050704	38.54242393962545	62.369864518050704	169.09545442950503	1815.0	28.31591849119502	17.498260468589955	28.31591849119502	76.76933631099529	374.10054	30445.893663911847	10205.549311294766
24	136.34148304899725	79.02626590307273	136.34148304899725	364.7178207935912	8367.0	61.89903330424475	35.87792471999502	61.89903330424475	165.58189064029042	1724.5725720000003	27002.632723795865	11070.575594597825
25	54.62600113499065	47.941402478112124	54.62600113499065	168.61017305526642	1992.0	24.800204515285756	21.765396725062907	24.800204515285756	76.54901856709095	410.583072	32560.720381526105	11212.68373493976
26	31.78049716414141	28.324289259507843	31.78049716414141	97.74011537017762	681.0	14.4283457125202	12.859227323816562	14.4283457125202	44.37401237806064	140.36499600000002	32475.484581497796	11294.230543318648
27	60.8276253029822	46.085033050471	60.8276253029822	179.92388155425118	2172.0	27.61574188755392	20.922605004913834	27.61574188755392	81.68544222563004	447.68395200000003	10287.203499079189	11676.105893186004
28	67.08203932499369	49.89901835434231	67.08203932499369	192.16652224137047	2557.0	30.455245853547137	22.65415433287141	30.455245853547137	87.2436010975822	527.0386120000001	16921.833789597185	12447.472428627298
29	65.0	46.487125430534185	65.0	189.29646455628168	2360.0	29.51	21.10515494546252	29.51	85.94059490855189	486.43376000000006	24556.537711864406	12482.402542372882
30	96.42095207992918	51.28970445354473	96.42095207992918	256.2081528017131	3864.0	43.77511224428785	23.285525821909307	43.77511224428785	116.31850137197775	796.4322240000001	30559.283126293994	13323.66563146998
31	104.78549517943789	79.6249583433621	104.78549517943789	309.4629867976521	6469.0	47.5726148114648	36.149731087886394	47.5726148114648	140.49619600613406	1333.3644040000001	30628.296954707064	13456.519554799814
32	90.9065454189081	62.825394991617124	90.9065454189081	258.0660171779821	3988.0	41.271571620184275	28.522729326194174	41.271571620184275	117.16197179880386	821.9906080000001	7476.850300902708	13767.521313941825
33	58.54912467321779	48.20076882593868	58.54912467321779	176.61017305526642	2191.0	26.58130260164088	21.88314904697616	26.58130260164088	80.18101856709096	451.600156	22919.005933363762	14104.652670013693
34	77.62087348130012	73.82514952042305	77.62087348130012	248.10764773832474	4312.0	35.239876560510254	33.516617882272065	35.239876560510254	112.64087207319943	888.7721920000001	36250.37615955473	14726.274118738404
35	37.8549864614954	28.351984461323703	37.8549864614954	110.66904755831214	725.0	17.186163853518913	12.871800945440961	17.186163853518913	50.24374759147371	149.43410000000003	35070.206896551725	14705.732413793103
36	76.02631123499285	62.56699170386941	76.02631123499285	234.79393923934	3627.0	34.51594530068675	28.405414233556716	34.51594530068675	106.59644841466037	747.5827320000001	31966.355665839536	14737.366969947616
37	96.67471230885562	55.36777651900652	96.67471230885562	259.0782104868019	4086.0	43.890319388220455	25.13697053962896	43.890319388220455	117.62150756100806	842.1899760000001	34986.103034752814	14775.845325501714
38	66.03786792439622	46.4641916793758	66.03786792439622	188.8111831820431	2301.0	29.981192037675886	21.094743022436614	29.981192037675886	85.72027716464757	474.27291600000007	29738.534115601913	14792.44763146458
39	52.354560450833695	19.992405170699087	52.354560450833695	154.26702730475878	638.0	23.768970444678498	9.076551947497386	23.768970444678498	70.03723039636048	131.50200800000002	26018.882445141066	15071.043887147336
40	145.3994497926316	51.84624501216635	145.3994497926316	365.16147160748716	5286.0	66.01135020585475	23.538195235523524	66.01135020585475	165.78330810979918	1089.529176	24342.590805902382	16473.968785471057
41	68.15423684555495	53.15812817130743	68.15423684555495	206.20815280171308	2789.0	30.942023527881947	24.133790189773574	30.942023527881947	93.61850137197774	574.857524	39738.52276801721	17090.48261025457
42	128.69343417595164	51.20134769947743	128.69343417595164	317.2375900532359	4726.0	58.42681911588205	23.245411855562754	58.42681911588205	144.02586588416912	974.1042160000001	34333.06390181972	17384.202920016927
43	94.02127418834527	45.88142971217239	94.02127418834527	234.02438661763952	2988.0	42.68565848150875	20.830169089326265	42.68565848150875	106.24707152440834	615.8746080000001	33970.6516064257	17385.714524765728
44	62.96824596572466	46.720102915657904	62.96824596572466	184.8528137423857	2265.0	28.587583668439	21.21092672370869	28.587583668439	83.92317743904312	466.85274000000004	33910.21324503311	17658.554966887416
45	64.03124237432849	37.07465335225679	64.03124237432849	183.68124086713192	1475.0	29.070184037945133	16.83189262192458	29.070184037945133	83.39128335367789	304.02110000000005	20785.741016949152	17803.546440677965
46	66.30987860040162	58.77165903872194	66.30987860040162	208.89444430272835	3005.0	30.104684884582337	26.682333203579763	30.104684884582337	94.83807771343868	619.37858	35751.235607321134	17836.637271214644
47	98.08159868191383	53.03389516274492	98.08159868191383	262.89444430272835	4124.0	44.52904580158888	24.077388403886193	44.52904580158888	119.35407771343867	850.0223840000001	39619.98181377303	18028.68064985451
48	61.326992425847855	56.38921975733158	61.326992425847855	193.095454429505	2580.0	27.84245456133493	25.60070576982854	27.84245456133493	87.66533631099527	531.7792800000001	35553.22906976744	18075.801937984495
49	74.54528824815154	53.610251314005566	74.54528824815154	220.23759005323595	2772.0	33.8435608646608	24.339054096558527	33.8435608646608	99.98786588416912	571.353552	5927.577922077922	18308.49963924964
50	72.00694410957877	39.62351789778889	72.00694410957877	189.78174593052023	2149.0	32.691152625748764	17.989077125596157	32.691152625748764	86.16091265245619	442.94328400000006	26978.40111679851	18463.706840390878
51	80.91971329657564	48.0751329108018	80.91971329657564	299.1137443927346	2414.0	36.73754983664534	21.826110341504016	36.73754983664534	135.7976399543015	497.5640240000001	36127.18931234466	18622.020298260148
52	49.658836071740545	23.53192708507434	49.658836071740545	130.84671708797583	834.0	22.545111576570207	10.68349489662375	22.545111576570207	59.40440955794103	171.90074400000003	41754.38009592326	19348.696642685853
53	46.51881339845203	27.901229557859033	46.51881339845203	123.53910524340093	979.0	21.119541282897224	12.667158219268002	21.119541282897224	56.08675378050402	201.78756400000003	24058.482124616956	19489.595505617977
54	58.25804665451803	48.682552801449205	58.25804665451803	174.5685424949238	1977.0	26.44915318115119	22.10187897185794	26.44915318115119	79.25411829269541	407.49133200000006	33294.4602933738	19561.996965098635
55	79.63039620647382	47.86275734749873	79.63039620647382	218.75230867899737	3012.0	36.152199877739115	21.729691835764424	36.152199877739115	99.31354814026481	620.8213920000001	11796.262616201859	20011.60624169987
56	49.49747468305833	28.94454850145256	49.49747468305833	132.3259018078045	1072.0	22.47185350610848	13.140825019659463	22.47185350610848	60.07595942074325	220.956352	7808.839552238806	20114.465485074626
57	172.46738822165773	54.26489087596386	172.46738822165773	434.77669529663683	7325.0	78.30019425263261	24.63626045768759	78.30019425263261	197.38861966467312	1509.7997000000003	36178.332013651874	20576.56805460751
58	59.16924876994806	49.798294177595196	59.16924876994806	246.93607486307096	1661.0	26.862838941556422	22.60842555662822	26.862838941556422	112.10897798783422	342.35867600000006	35807.36002408188	21094.05719446117
59	39.395431207184416	25.57159697393693	39.395431207184416	105.94112549695429	744.0	17.885525768061726	11.609505026167367	17.885525768061726	48.09727097561725	153.35030400000002	26771.982526881722	21135.36827956989
60	41.6293165929973	30.846359397223118	41.6293165929973	118.66904755831213	977.0	18.899709733220774	14.004247166339296	18.899709733220774	53.87574759147371	201.37533200000001	26738.574206755373	21194.076765609007
61	75.8023746329889	45.40611389500297	75.8023746329889	212.16652224137044	2483.0	34.41427808337696	20.614375708331348	34.41427808337696	96.32360109758218	511.78602800000004	37928.05678614579	21454.427305678615
62	82.46211251235322	54.18286198949343	82.46211251235322	277.0071426749364	2827.0	37.437799080608364	24.59901934323002	37.437799080608364	125.76124277442113	582.6899320000001	36277.62645914397	21497.762292182524
63	49.64876634922564	36.60764730686297	49.64876634922564	142.2253967444162	1359.0	22.54053992254844	16.61987187731579	22.54053992254844	64.57033012196496	280.111644	37759.16261957322	21523.543046357616
64	55.80322571321482	40.53142879857217	55.80322571321482	158.0243866176395	1737.0	25.33466447379953	18.401268674551766	25.33466447379953	71.74307152440834	358.02349200000003	21669.882556131262	21624.895797351757
65	91.7877987534291	50.293033911283594	91.7877987534291	237.23759005323592	3042.0	41.67166063405681	22.83303739572275	41.67166063405681	107.70586588416911	627.0048720000001	3379.388231426693	21735.974687705457
66	43.289721643826724	20.27305494846244	43.289721643826724	120.81118318204308	639.0	19.65353362629733	9.203966946601948	19.65353362629733	54.84827716464756	131.70812400000003	3365.3489827856024	21813.95461658842
67	73.37574531137656	58.5515699543482	73.37574531137656	227.72287142747453	3165.0	33.31258837136496	26.582412759274085	33.31258837136496	103.38618362807344	652.3571400000001	3927.3406003159557	21850.485939968403
68	117.78370006074695	61.76746041062734	117.78370006074695	406.77669529663683	4015.0	53.47379982757912	28.042427026424814	53.47379982757912	184.67661966467313	827.5557400000001	17647.955915317558	22309.406724782068
69	98.2700361249552	45.109820719528216	98.2700361249552	253.9655121145938	3486.0	44.61459640072966	20.47985860666581	44.61459640072966	115.30034250002558	718.520376	31416.731497418245	22361.749282845667
70	115.15641536623133	51.930228030895044	115.15641536623133	313.3208511739212	3793.0	52.28101257626903	23.57632352602635	52.28101257626903	142.24766643296022	781.797988	35337.16583179541	22426.70788294226
71	68.76772498781678	53.38292142779036	68.76772498781678	216.81727983645297	2264.0	31.220547144468817	24.235846328216823	31.220547144468817	98.43504504574965	466.64662400000003	17649.112632508833	22418.630300353358
72	95.90099061010788	63.62939532377894	95.90099061010788	268.1076477383248	4701.0	43.53904973698898	28.887745476995637	43.53904973698898	121.72087207319944	968.9513160000001	3825.664114018294	22562.780684960646
73	58.463663928973865	23.577850115006054	58.463663928973865	144.18376618407356	1069.0	26.542503423754134	10.70434395221275	26.542503423754134	65.4594298475694	220.338004	45620.78203928906	22552.348924228252
74	152.88230767489088	64.01596327140693	152.88230767489088	388.5340546095176	7729.0	69.40856768440047	29.063247325218747	69.40856768440047	176.39446079272102	1593.070564	22262.42476387631	22603.39500582223
75	152.11837495845134	49.86039909550164	152.11837495845134	373.747258045114	5968.0	69.0617422311369	22.636621189357747	69.0617422311369	169.68125515248175	1230.100288	35491.53434986595	23187.684986595174
76	68.70953354520753	38.47443116775614	68.70953354520753	184.40916292848974	2056.0	31.19412822952422	17.467391750161287	31.19412822952422	83.72175996953435	423.77449600000006	35322.3453307393	23269.796692607004
77	57.0701322935211	46.07596644800355	57.0701322935211	174.7523086789974	1943.0	25.909840061258578	20.91848876739361	25.909840061258578	79.33754814026481	400.48338800000005	52956.902727740606	23305.683993823983
78	71.21797525905943	51.192875967718344	71.21797525905943	194.81118318204307	2434.0	32.33296076761298	23.241565689344128	32.33296076761298	88.44427716464756	501.6863440000001	48136.654478225144	23367.371405094495
79	142.0211251891774	90.11913118873926	142.0211251891774	439.1614716074871	8578.0	64.47759083588655	40.91408555968763	64.47759083588655	199.37930810979915	1768.0630480000002	48202.08953135929	23508.431452553043
80	68.81860213634101	32.01941590219497	68.81860213634101	205.6812408671319	1271.0	31.24364536989882	14.536814819596518	31.24364536989882	93.37928335367788	261.97343600000005	47766.6821400472	23547.594020456334
81	135.35878250043476	90.80914826864932	135.35878250043476	389.6051224213831	9567.0	61.45288725519738	41.227353313966795	61.45288725519738	176.88072557930792	1971.9117720000002	48454.11581477997	23984.073795338143
82	79.25906888173743	46.767670117773896	79.25906888173743	221.68124086713192	2728.0	35.9836172723088	21.23252223346935	35.9836172723088	100.6432833536779	562.2844480000001	30772.310483870966	24154.508797653958
83	51.62363799656123	24.036582144282693	51.62363799656123	141.63961030678928	851.0	23.437131650438797	10.912608293504343	23.437131650438797	64.30438307928233	175.404716	50865.72267920094	24147.981198589896
84	52.20153254455275	31.655764142450348	52.20153254455275	140.71067811865473	1260.0	23.69949577522695	14.371716920672458	23.69949577522695	63.882647865869245	259.70616	18439.140476190478	24394.89523809524
85	59.22837157984339	47.50582197952298	59.22837157984339	195.58073580374355	2097.0	26.8896806972489	21.56764317870343	26.8896806972489	88.79365405489958	432.22525200000007	31395.105865522175	25204.05150214592
86	69.81403870282824	46.883293427139435	69.81403870282824	197.4386001800126	2405.0	31.695573571084022	21.285015215921305	31.695573571084022	89.63712448172572	495.70898000000005	26259.491891891892	25325.170062370064
87	136.97079980784227	101.5659807222017	136.97079980784227	447.0609665440988	9956.0	62.184743112760394	46.11095524787957	62.184743112760394	202.96567881102087	2052.090896	26993.263860988347	25358.030132583368
88	98.37174391053561	55.057994033944624	98.37174391053561	307.7056274847714	2857.0	44.66077173538317	24.99632929141086	44.66077173538317	139.69835487808623	588.873412	12790.552677633881	25387.18410920546
89	105.30906893520614	77.03735200112934	105.30906893520614	329.9482681718907	6267.0	47.81031729658359	34.97495780851272	47.81031729658359	149.79651375003837	1291.728972	32994.32328067656	25415.489867560234
90	67.7421582177598	47.020052321859865	67.7421582177598	198.06601717798213	2027.0	30.75493983086295	21.34710375412438	30.75493983086295	89.9219717988039	417.79713200000003	32517.3788850518	25464.359644795262
91	88.61715409558128	64.65399499111922	88.61715409558128	257.1787155501902	4326.0	40.232187959393904	29.352913725968126	40.232187959393904	116.75913685978635	891.6578160000001	44589.11581137309	25626.356449375868
92	131.48764200486676	84.2497830393349	131.48764200486676	367.66399692442883	8470.0	59.69538947020951	38.249401499858045	59.69538947020951	166.9194546036907	1745.8025200000002	24739.857733175915	25731.151121605668
93	143.1258187749506	91.84347351407585	143.1258187749506	426.85995641732217	9101.0	64.97912172382757	41.696936975390436	64.97912172382757	193.79442021346426	1875.8617160000001	27013.304362158004	25853.73211734974
94	81.93900170248598	48.34308019262812	81.93900170248598	224.33809511662426	2909.0	37.200306772928634	21.94775840745317	37.200306772928634	101.84949518294742	599.591444	20356.979030594706	25888.146098315574
95	61.40032573203501	43.95000337776359	61.40032573203501	179.3380951166243	2073.0	27.875747882343894	19.95330153350467	27.875747882343894	81.41949518294743	427.27846800000003	37967.67149059334	26494.972503617944
96	151.82226450688975	72.13011425087586	151.82226450688975	391.3452377915607	8756.0	68.92730808612795	32.747071869897646	68.92730808612795	177.67073795736857	1804.7516960000003	27883.347190497945	26599.520899954317
97	163.62457028209425	66.65753983378431	163.62457028209425	429.8061325481598	8106.0	74.2855549080708	30.262523084538078	74.2855549080708	195.13198417686453	1670.7762960000002	9033.02899087096	26685.429681717247
98	80.36168241145776	45.11108868155867	80.36168241145776	221.82337649086287	2800.0	36.48420381480182	20.480434261427636	36.48420381480182	100.70781292685174	577.1248	32780.43607142857	26747.09857142857
99	49.64876634922564	35.75726884436827	49.64876634922564	140.4680374315355	1370.0	22.54053992254844	16.233800055343195	22.54053992254844	63.772488993917115	282.37892000000005	21712.99197080292	26826.199270072993
100	81.21576201698781	56.000040301256504	81.21576201698781	230.89444430272832	3131.0	36.871955955712465	25.424018296770456	36.871955955712465	104.82607771343866	645.3491960000001	30716.4816352603	26843.23187480038
101	207.0024154448445	68.3880379057092	207.0024154448445	496.6833329081849	11146.0	93.9790966119594	31.048169209191975	93.9790966119594	225.49423314031597	2297.3689360000003	15094.36210299659	27104.455140857706
102	68.15423684555495	50.7787691736736	68.15423684555495	199.82337649086287	2689.0	30.942023527881947	23.053561204847817	30.942023527881947	90.71981292685174	554.2459240000001	30710.58237262923	27107.112681294162
103	50.35871324805669	42.13009787963266	50.35871324805669	152.02438661763952	1625.0	22.86285581461774	19.127064437353226	22.86285581461774	69.01907152440835	334.93850000000003	37986.33353846154	27389.10276923077
104	116.76043850551436	87.93377781646842	116.76043850551436	340.7766952966369	7819.0	53.00923908150352	39.921935128676665	53.00923908150352	154.71261966467316	1611.621004	8602.11318582939	27937.13428827216
105	63.90618123468183	54.26818710657374	63.90618123468183	197.4802307403552	2605.0	29.013406280545553	24.637756946384478	29.013406280545553	89.65602475612127	536.93218	15249.472552783109	27920.53781190019
106	74.41102068914255	39.076937692599	74.41102068914255	231.48023074035518	1688.0	33.78260339287072	17.740929712439947	33.78260339287072	105.09202475612126	347.923808	15090.472748815166	27924.45260663507
107	79.30952023559341	38.03138606633647	79.30952023559341	226.02438661763946	2143.0	36.00652218695941	17.266249274116756	36.00652218695941	102.61507152440832	441.70658800000007	15304.158189454036	28039.87400839944
108	101.67103815738285	70.95733070079034	101.67103815738285	307.22034611053283	5226.0	46.158651323451814	32.214628138158815	46.158651323451814	139.4780371341819	1077.1622160000002	8651.202257941064	28174.433601224646
109	140.42791745233566	91.93634957080909	140.42791745233566	412.19090885900994	9350.0	63.754274523360394	41.739102705147324	63.754274523360394	187.13467262199052	1927.1846000000003	8513.831443850268	28245.550053475938
110	119.54078801814885	45.99199253547145	119.54078801814885	300.2497833620557	3814.0	54.271517760239576	20.88036461110404	54.271517760239576	136.3134016463733	786.126424	15262.549816465653	28333.495804929207
111	62.20128616033595	28.396138495676194	62.20128616033595	188.61017305526644	1120.0	28.23938391679252	12.891846877036992	28.23938391679252	85.62901856709097	230.84992000000003	8468.422321428572	28371.275892857142
112	69.63476143421474	42.275471952104816	69.63476143421474	189.1370849898476	2288.0	31.614181691133492	19.193064266255586	31.614181691133492	85.86823658539082	471.59340800000007	33379.9256993007	28497.106643356645
113	44.77722635447622	22.95711717676953	44.77722635447622	113.01219330881976	714.0	20.328860764932205	10.422531198253367	20.328860764932205	51.307535762204175	147.16682400000002	12909.01680672269	28807.81792717087
114	65.36818798161687	46.79275667088098	65.36818798161687	187.48023074035524	2294.0	29.67715734365406	21.243911528579968	29.67715734365406	85.11602475612128	472.83010400000006	11379.467741935483	28984.85571054926
115	114.72575996697516	99.58763376394518	114.72575996697516	364.19090885900994	8652.0	52.08549502500672	45.212785728831115	52.08549502500672	165.34267262199052	1783.3156320000003	15490.063106796117	29017.837840961627
116	58.42088667591412	33.5444158080006	58.42088667591412	156.12489168102783	1529.0	26.52308255086501	15.229164776832274	26.52308255086501	70.88070082318664	315.15136400000006	21962.669718770438	29007.502289077827
117	84.90583018850944	55.61450527689301	84.90583018850944	236.55129855222071	3460.0	38.547246905583286	25.24898539570943	38.547246905583286	107.39428954270821	713.1613600000001	16901.13583815029	29095.987283236995
118	57.0087712549569	43.996515000630446	57.0087712549569	172.2670273047588	1844.0	25.88198214975043	19.974417810286223	25.88198214975043	78.20923039636051	380.07790400000005	16910.129609544467	29204.395336225596
119	46.87216658103186	30.080097036387862	46.87216658103186	139.88225099390854	1026.0	21.279963627788465	13.65636405452009	21.279963627788465	63.50654195123448	211.475016	13168.117933723197	29354.26023391813
120	79.42921376924235	47.63132342207995	79.42921376924235	225.3797256769669	2834.0	36.060863051236026	21.6246208336243	36.060863051236026	102.32239545734298	584.1327440000001	15332.229357798165	30764.80310515173
121	128.16005617976296	40.636600441749295	128.16005617976296	375.7117241391813	3401.0	58.18466550561239	18.44901660055418	58.18466550561239	170.57312275918832	701.0005160000001	18254.338723904733	31044.492502205234
122	79.75587752636166	65.36289631153483	79.75587752636166	244.45079348883235	3999.0	36.209168396968195	29.67475492543681	36.209168396968195	110.98066024392989	824.2578840000001	8083.673668417105	31136.18479619905
123	106.55045753069294	51.19576797250891	106.55045753069294	279.3208511739212	4263.0	48.373907718934596	23.242878659519047	48.373907718934596	126.81166643296022	878.6725080000001	8061.71287825475	31261.91226835562
