## Supplementary material for "Automated Segmentation of Hepatic Vessels and Lobules in Whole-Slide Images Using U-Net Models": Lobule_8C

ID	Feret_Diameter_Major_px	Feret_Diameter_Minor_px	Equivalent_Diameter_px	Perimeter_px	Area_px	Feret_Diameter_Major_um	Feret_Diameter_Minor_um	Equivalent_Diameter_um	Perimeter_um	Area_um2	Center_X	Center_Y
1	2768.5729175876872	1729.5809899668288	2768.5729175876872	9602.738054121093	3183767.0	1382.6253150432913	863.7527463894344	1382.6253150432913	4795.607384228075	794032.6359561201	9169.555641163439	3040.7634415458165
2	2348.6004343012455	959.1874897593326	2348.6004343012455	6320.273662365416	1688505.0	1172.8910568900421	479.0182323858108	1172.8910568900421	3156.3446669852897	421113.75486180006	4522.900851344829	2728.8971924868447
3	1304.203971777421	305.9284729559199	1304.203971777421	3518.52117421767	176240.0	651.3194635056441	152.78067939418642	651.3194635056441	1757.1494744043043	43954.319446400004	6809.2663980935085	2354.662295733091
4	1861.0494351306202	1243.55302132729	1861.0494351306202	5613.126476107802	1601666.0	929.4080879042318	621.0303788508487	929.4080879042318	2803.195362168237	399456.07699976	11295.763945791445	2876.3909735238185
5	1021.7759049811265	669.8732766706714	1021.7759049811265	3628.986253056375	362358.0	510.27488694757454	334.53471436933336	510.27488694757454	1812.3157347763538	90372.21564888001	12918.548245105669	2735.9592833606544
6	2117.876530867652	1351.1004849012188	2117.876530867652	7649.771495985973	1455131.0	1057.6675395153054	674.7395821596687	1057.6675395153054	3820.295885095396	362910.19524716004	20104.29690110375	3002.457914785679
7	2433.614801072676	1501.628011697729	2433.614801072676	10162.31705682128	1620612.0	1215.3472316556945	749.913029041846	1215.3472316556945	5075.061138176548	404181.21622032	14520.941317847826	3109.2798263865748
8	1988.8433824713297	1205.1712422758055	1988.8433824713297	8103.682138210879	883572.0	993.2283852061822	601.8625183925373	993.2283852061822	4046.978859822513	220363.17488592	18188.923442571744	2946.020814376191
9	2063.5513078186355	1436.3708533665024	2063.5513078186355	7659.702520215161	1864204.0	1030.5375231246267	717.3236041712314	1030.5375231246267	3825.255438595452	464933.14871344	21659.862814370103	3648.53776088883
10	2464.805266141729	765.6990628028552	2464.805266141729	9024.51770801056	757597.0	1230.9237499111796	382.39011196374594	1230.9237499111796	4506.844143380475	188944.96453492003	23797.785207702775	3051.5659671302815
11	619.9007985153754	190.95440648095675	619.9007985153754	1643.6437943888955	89872.0	309.5784587785785	95.36263059658981	309.5784587785785	820.8357109178145	22414.109153920002	2732.0921532846714	2918.915858109311
12	1076.2569395827375	829.636080447802	1076.2569395827375	4391.214787862371	481205.0	537.4827156276191	414.32025857563235	537.4827156276191	2192.972665058468	120012.7002338	1934.4198938082523	3156.237061127794
13	3317.813888692372	1778.7615109780668	3317.813888692372	16264.55745679057	3111350.0	1656.916256012971	888.3134985824466	1656.916256012971	8122.519993921212	775971.8100860001	16414.450423128223	4333.842828997059
14	4054.9609122653696	2012.9803681210055	4054.9609122653696	20042.80027694644	3792354.0	2025.0474795853258	1005.2823958396302	2025.0474795853258	10009.374458307055	945814.45284744	28806.73212337245	4044.643840474808
15	1783.6325294185458	1088.0031747224477	1783.6325294185458	6012.910493548125	1283883.0	890.7460851916218	543.3487854563905	890.7460851916218	3002.847500477934	320200.88239788	25916.020974652674	3809.4725578576863
16	1250.6898096650505	489.2987832153111	1250.6898096650505	4267.965004500315	213665.0	624.5944909467263	244.3558123377264	624.5944909467263	2131.421723247458	53288.1279194	6125.6894063136215	3676.8100905623287
17	809.389893685361	212.6718588197534	809.389893685361	1897.2022356160523	116417.0	404.20931290646934	106.20832629458486	404.20931290646934	947.4627964666566	29034.441710120005	4554.556009861103	3710.310367042614
18	2481.425396823366	1846.6740160162062	2481.425396823366	9771.975823643079	2649603.0	1239.2238431735893	922.2290035984936	1239.2238431735893	4880.1247263273535	660811.9420570801	7488.3788042963415	4733.906774335627
19	1190.7921733031335	598.7750739305063	1190.7921733031335	3624.2999615553595	376253.0	594.681611347585	299.0282719208949	594.681611347585	1809.9754008007467	93837.63365108002	2442.754473718482	4240.988382816881
20	2297.186322438822	1674.8288062269037	2297.186322438822	9226.45187030133	2617967.0	1147.214849425948	836.4095058297158	1147.214849425948	4607.690064028484	652921.91226812	31781.125237636687	4704.511455644781
21	2455.202842943939	1005.1434498942186	2455.202842943939	7960.221422923029	1471419.0	1226.128299766203	501.9686388771729	1226.128299766203	3975.334578607761	366972.42831084004	3243.798516262193	4811.477693981116
22	618.1423784210236	373.6958249080232	618.1423784210236	1698.1849916733495	152444.0	308.7003037834593	186.62369495906682	308.7003037834593	848.0735848416708	38019.58847984	23034.565086195587	4248.492685838734
23	1878.9209669382053	1287.1834138189754	1878.9209669382053	6076.441410096063	1751410.0	938.3331308889399	642.8193968611964	938.3331308889399	3034.574840201974	436802.28450760007	19148.297925671315	4739.25110796444
24	2419.5356992613274	1369.3172757678906	2419.5356992613274	9864.695736477723	2224795.0	1208.316128211107	683.8370475184846	1208.316128211107	4926.429050796975	554864.6739262	24605.36280646082	4869.240581267038
25	2596.629546161716	1377.8363354579233	2596.629546161716	9059.616479970393	2003448.0	1296.7567953531611	688.091465927687	1296.7567953531611	4524.372470097215	499660.6524412801	13239.822344777604	5033.24200727945
26	1656.3951823161042	1043.7092392941315	1656.3951823161042	5224.956995273602	1230373.0	827.2037540486625	521.2283941034893	827.2037540486625	2609.343523439637	306855.46913428	33946.28383587741	4825.419758073364
27	2942.0550640666124	1784.5191859364975	2942.0550640666124	12739.343894417474	3560440.0	1469.2622989948666	891.1888814566869	1469.2622989948666	6362.028340872087	887975.0177584	4813.923798743976	5531.619320084034
28	1106.542814354691	926.6473894275474	1106.542814354691	3837.815726201648	621810.0	552.6074814887327	462.76770628011724	552.6074814887327	1916.605173665103	155079.6378516	20700.339502420353	5098.812301185249
29	2807.200206611563	1315.3813850881836	2807.200206611563	11506.15158060044	2025615.0	1401.9157831818147	656.901463713039	1401.9157831818147	5746.172099351861	505189.11022140004	21975.207738390563	5920.5367841371635
30	2411.7298770799352	1357.920807347079	2411.7298770799352	7116.723768771221	2372192.0	1204.41790061372	678.1456511891313	1204.41790061372	3554.091850124348	591625.53878912	35904.647947130754	5653.9510279943615
31	1917.6686366523284	1283.2683217646263	1917.6686366523284	7760.741192182673	1555265.0	957.683717144173	640.8641998892545	957.683717144173	3875.714151376028	387883.65089540003	17317.1916965919	5874.348969468226
32	2805.027629097439	1235.5506431045446	2805.027629097439	7563.088522015288	2492134.0	1400.830797971261	617.0339911664097	1400.830797971261	3777.0064078944347	621539.1167682401	14075.02868385087	6423.479200556631
33	959.6301370840747	577.06756704787	959.6301370840747	3736.7162671587857	291192.0	479.23929045978696	288.18754298370635	479.23929045978696	1866.1161038190978	72623.38962912	23590.988021648947	5868.285825160032
34	2360.7441623352584	1777.9531280193528	2360.7441623352584	11138.401543431244	1218202.0	1178.9556346702282	887.9097921328648	1178.9556346702282	5562.517730789564	303820.01735272	32862.4944418085	6283.325006854364
35	1854.1426590206052	1216.473415885096	1854.1426590206052	6519.843430349616	1511397.0	925.9588439148903	607.5068238930171	925.9588439148903	3256.0098091165987	376942.95590292	38253.835049295456	6115.53086846143
36	2560.4519132371925	2031.7849324064905	2560.4519132371925	10192.650101304025	3103615.0	1278.689685470654	1014.6733952438013	1278.689685470654	5090.209460591231	774042.6983014	19883.794612089452	6893.402917887689
37	2534.8753421026445	1017.8056127015356	2534.8753421026445	7463.909447527598	1556802.0	1265.9167458460608	508.29212298314695	1265.9167458460608	3727.4763780952826	388266.97924872005	8033.031781819396	6507.23671154071
38	3293.281038721111	1741.7525775698955	3293.281038721111	14615.831267832766	3486774.0	1644.6645507373232	869.8312372384058	1644.6645507373232	7299.1461351556845	869602.6908386401	40943.40670229846	6984.572931024494
39	2540.689670148639	1918.8315032023704	2540.689670148639	10722.63267789257	3061869.0	1268.8204212722303	958.2644526992639	1268.8204212722303	5354.88275933955	763631.23087284	24497.590238837784	7365.010590590257
40	2013.9823733091607	1731.02810476083	2013.9823733091607	10492.247035029945	1838966.0	1005.7827972305951	864.4754355175586	1005.7827972305951	5239.828169293955	458638.78242776	15868.396762637265	7475.316911242513
41	873.4969948431419	629.6428943030282	873.4969948431419	3199.2562389539644	155602.0	436.2243992246651	314.4436614149323	436.2243992246651	1597.70856573361	38807.19481672	2422.5331679541396	6870.500038559916
42	2094.5054308833865	1764.655099663055	2094.5054308833865	7711.166373564589	2267304.0	1045.9960121831632	881.2687567717297	1045.9960121831632	3850.956486958156	565466.43382944	17798.51361176093	7693.261836965841
43	884.5139908446898	532.8517573110488	884.5139908446898	2974.8115421195416	194731.0	441.7262870278381	266.10616760113777	441.7262870278381	1485.6208841344994	48565.98150316	35326.03879197457	7064.4359346996625
44	1517.6840909754571	1178.2685809370028	1517.6840909754571	5002.412839396317	1253219.0	757.9314350331433	588.4273293199392	757.9314350331433	2498.204971994521	312553.26975884003	38838.88318961012	7694.953270737197
45	1959.3756658691054	1047.1329124192991	1959.3756658691054	5490.912406120428	1405683.0	978.5122075350313	522.938176462198	978.5122075350313	2742.1616556165422	350577.84624588	3850.9363611852746	7658.666709350544
46	3311.67178325389	2349.005332920123	3311.67178325389	16171.22737090066	4020439.0	1653.848888556993	1173.0932632603094	1653.848888556993	8075.9109490277915	1002698.93395804	44556.175003774464	8390.626920095045
47	1701.6536075241636	1062.1845132846097	1701.6536075241636	7981.5717113484725	804139.0	849.8058115975674	530.4549459343341	849.8058115975674	3985.996912647428	200552.55609004002	32150.515591209976	7977.303887760698
48	1902.5112351836453	1332.31606223824	1902.5112351836453	10305.72116911589	819262.0	950.1141108507127	665.3586414817771	950.1141108507127	5146.677151856476	204324.23773432002	34245.14372569459	7801.166619469718
49	2993.5777925418943	2230.5798272772304	2993.5777925418943	10584.077374726994	4467972.0	1494.992749595422	1113.951565742249	1494.992749595422	5285.688240938662	1114313.82526992	36722.353636504435	8340.822896607231
50	1660.6968416902587	920.4648700320527	1660.6968416902587	5977.822002324807	941432.0	829.3520027401153	459.68015609400715	829.3520027401153	2985.324307961009	234793.47971552002	22444.50574868923	8168.367498661613
51	1354.434568371614	850.1894148715703	1354.434568371614	3821.1496372361657	768229.0	676.4046234447841	424.5845937868623	676.4046234447841	1908.2821288357416	191596.58916244	14236.78767789292	7990.787948645521
52	2292.717383368478	1647.3921041773835	2292.717383368478	7009.4018715767725	2705375.0	1144.983061254218	822.7076168261855	1144.983061254218	3500.4952946654403	674721.498935	12307.449909162317	8472.239264427297
53	1423.4946434742915	1080.0902482087652	1423.4946434742915	4876.765040394065	955748.0	710.8932249510613	539.3970699554574	710.8932249510613	2435.4564611727965	238363.89526928004	21183.48747263923	8510.813054277905
54	2655.567924192488	1327.5368999331838	2655.567924192488	9435.56074352893	2496845.0	1326.1906213417287	662.971927826632	1326.1906213417287	4712.119035318347	622714.0418642	42678.611211348725	9330.763950105033
55	2575.112424730229	1562.3155531169878	2575.112424730229	8307.804937850853	2821969.0	1286.0111449102767	780.2203872266238	1286.0111449102767	4148.917785962717	703800.08450884	47997.91135054992	9355.079307745762
56	2352.5664708993877	1672.0685510468024	2352.5664708993877	8071.48444561443	2719716.0	1174.8716955671543	835.0310343927732	1174.8716955671543	4030.8993321398466	678298.14949776	40189.40968211387	9153.99669597855
57	587.205245208181	400.825905368785	587.205245208181	1655.1900423072327	160733.0	293.25029945696565	200.17245714117124	293.25029945696565	826.601907128232	40086.86806388	19279.308026354265	8515.803382006185
58	1863.7094730670872	1390.0682464250392	1863.7094730670872	7110.454828894159	1480102.0	930.7365108497034	694.2000822646646	930.7365108497034	3550.961141549743	369137.97163672	30814.069274279747	9073.371391971634
59	3562.598068825615	1780.023752639979	3562.598068825615	16000.911749829369	3683382.0	1779.1614755715123	888.9438620684057	1779.1614755715123	7990.855327864788	918636.79681752	24470.876126071096	9567.19508620067
60	1885.3885541182221	1162.0580052568878	1885.3885541182221	8487.56648124584	1417185.0	941.5630439266401	580.3317678252898	941.5630439266401	4238.690700734173	353446.4491866	46297.54687849504	9428.541133302992
61	2647.5892808364365	1775.4143793966225	2647.5892808364365	8174.235528804152	3207660.0	1322.2060868497165	886.6419410706734	1322.2060868497165	4082.2132230847938	799991.5587576001	4103.203363511096	9473.00430594265
62	697.5621836080279	237.61508119872428	697.5621836080279	1858.018469431979	127850.0	348.3625544938492	118.66497155064293	348.3625544938492	927.8944236343305	31885.836026000004	20093.158161908486	8946.17228783731
63	2013.367576971478	1261.1821627240126	2013.367576971478	7125.813126546316	1674244.0	1005.4757679395562	629.834372064372	1005.4757679395562	3558.6310753972307	417557.05632784	34637.50237121949	9587.925908648918
64	1799.967221923777	966.0703964217826	1799.967221923777	5826.59974364197	1236172.0	898.9036306287343	482.45555597303826	898.9036306287343	2909.8039119748	308301.74182192003	33225.48082386593	9542.914501380066
65	2085.4392822616533	1742.0129243495287	2085.4392822616533	7858.744150775504	2206102.0	1041.4683775614697	869.9612544201548	1041.4683775614697	3924.6568288972876	550202.63299672	14611.931901607451	9586.907322508207
66	2616.0967107505794	1763.110735514586	2616.0967107505794	8442.146171029057	3440363.0	1306.4786973488394	880.4975013159843	1306.4786973488394	4216.007797811912	858027.7707306801	17701.086656553394	9895.966156478255
67	1679.4576505527016	1002.8399156345831	1679.4576505527016	4839.060458929821	1173194.0	838.7211506860193	500.81825386791087	838.7211506860193	2416.6267931895527	292595.00594984	49696.04800229118	9505.839139988782
68	1087.2557196906348	692.2376429528139	1087.2557196906348	3138.573952066306	435845.0	542.9755064135031	345.70347889063527	542.9755064135031	1567.4038316619133	108699.8999042	26746.74709128245	9407.821535178791
69	1433.0013956727328	762.1969605319804	1433.0013956727328	4970.308150250823	636687.0	715.6408969989628	380.641162089671	715.6408969989628	2482.1718902352613	158789.96700732003	16096.961937341268	9573.576834457119
70	2868.930985576335	1888.5872797679574	2868.930985576335	11284.617705459672	3368018.0	1432.744134196822	943.1604875161181	1432.744134196822	5635.538082106561	839984.90168648	28827.890571249915	9986.416177704514
71	2647.0153002957877	1874.1969706968198	2647.0153002957877	12316.225786473882	2087134.0	1321.9194409677164	935.9739671659919	1321.9194409677164	6150.723157765057	520531.97096824006	19449.902782475874	10609.01879036037
72	2349.4520637799783	1448.5698657593912	2349.4520637799783	8739.360599953929	2382074.0	1173.3163606517214	723.4157909602401	1173.3163606517214	4364.436683616993	594090.1131466401	50918.55045057374	10410.10177139753
73	920.0489117432834	583.0421194997704	920.0489117432834	3074.2694782833105	356152.0	459.4724265245958	291.17123447818534	459.4724265245958	1535.2901774546854	88824.43701472001	37984.77301545408	9663.974811316517
74	3532.855219224247	2022.950548559777	3532.855219224247	12348.589493697424	4995295.0	1764.307896480589	1010.2615039507527	1764.307896480589	6166.885593152494	1245828.3713062003	12408.78147937209	10636.134771620094
75	2339.3195591880985	1486.6749912406253	2339.3195591880985	8471.16359444051	2242838.0	1168.2561878585366	742.4454906255684	1168.2561878585366	4230.499099063591	559364.6046216801	32007.142484209737	10636.264236650173
76	3263.6619003812266	1992.4311880897458	3263.6619003812266	11159.13033204438	4695471.0	1629.8727530503847	995.0201353320192	1629.8727530503847	5572.869687822964	1171052.15776956	39508.966565441464	11386.273897762334
77	1917.0028690641025	1336.5406573225819	1917.0028690641025	5625.60879888921	1909644.0	957.3512328106128	667.4684042668974	957.3512328106128	2809.4290341652722	476265.90107184	52710.43149875055	10786.565389151066
78	1170.6498195446834	589.0126688173682	1170.6498195446834	3659.785242929598	442895.0	584.622519880615	294.1529268073937	584.622519880615	1827.6967503190415	110458.1724422	6116.343115185315	10685.665058309532
79	1927.4563548884837	1618.5932572390227	1927.4563548884837	6557.292311266146	2217759.0	962.5717036313088	808.325472665168	962.5717036313088	3274.7117802463135	553109.89299324	41707.58597124394	10937.536761658954
80	3434.093330123688	1881.050445266912	3434.093330123688	15890.186786360842	3496689.0	1714.9862090637698	939.396592366296	1714.9862090637698	7935.559281108606	872075.49540804	27349.723265637866	11660.625558349628
81	980.1326440844626	121.74809336512017	980.1326440844626	2325.297690045558	72831.0	489.47824245578073	60.80099782654103	489.47824245578073	1161.2536664087518	18164.07761916	45086.31500322665	10567.293007098626
82	1460.7535726466665	966.3581033375693	1460.7535726466665	4322.859448803044	1001631.0	729.5003341797453	482.59923680678213	729.5003341797453	2158.8360087322403	249807.13198716	54227.7467839953	11150.2994216433
83	462.0660125999314	192.48605303750313	462.0660125999314	1191.543289325507	60384.0	230.75576669240579	96.12753488692907	230.75576669240579	595.0567186891582	15059.791338240002	16358.192617249602	10722.654163354531
84	1223.1925441237777	913.5429914120302	1223.1925441237777	4204.444189220143	656583.0	610.8623565354146	456.22336991116794	610.8623565354146	2099.6994280965396	163752.03656988	3523.90588851676	11116.548798857113
85	2200.539252092541	1580.952061827418	2200.539252092541	7294.274200771665	2375133.0	1098.9493024950152	789.5274596766127	1098.9493024950152	3642.76053586537	592359.02524788	30302.780650178327	11727.171941950199
86	2852.4803242090907	2045.7490589208392	2852.4803242090907	10725.285706997456	3569706.0	1424.52867391002	1021.6470800250672	1424.52867391002	5356.207682074531	890285.96149416	25420.904027110355	12039.201957528156
87	3358.326071125316	2096.5760713787054	3358.326071125316	11398.919400118586	5036492.0	1677.1480399199831	1047.0300900465256	1677.1480399199831	5692.620348419222	1256102.91793712	4879.542187101657	12545.193464816384
88	2050.9373466783427	1346.3244285898315	2050.9373466783427	7095.857715699489	1722528.0	1024.2381109311643	672.3544196377619	1024.2381109311643	3543.671343220325	429599.10331008	47092.554631332554	11762.360909663006
89	3295.4011895367157	2068.399888445158	3295.4011895367157	15736.118677141805	2492131.0	1645.723354054636	1032.958904289512	1645.723354054636	7858.617667364618	621538.36856716	49153.16335337107	12258.81311616444
90	1889.880684064473	1392.6025795354626	1889.880684064473	5729.419115519477	1909759.0	943.8064136217979	695.4657282200101	943.8064136217979	2861.271906290427	476294.5821132401	44232.23727758319	12143.777386570766
91	1670.4912451132452	1262.762468936864	1670.4912451132452	5999.914498161481	1330972.0	834.2433278095548	630.6235769870699	834.2433278095548	2996.357300381844	331944.89594992	10704.441507409623	12221.281375566128
92	1205.408644402387	598.5034719048538	1205.408644402387	4538.200681981248	367167.0	601.981077014552	298.892633869284	601.981077014552	2266.377420581435	91571.58198012001	51360.13988729924	12089.041523339516
93	840.6860293831461	513.07892204033	840.6860293831461	3163.262335608374	225851.0	419.8386030739432	256.2316136669408	419.8386030739432	1579.7332104028224	56327.32070636001	42817.8210280229	12021.91756069267
94	1761.9594206450954	860.7738096794981	1761.9594206450954	6058.729685956881	846377.0	879.9225346701608	429.8704405539414	879.9225346701608	3025.729605166867	211086.72849572002	54477.788616656646	12438.292635551297
95	999.0140139157209	467.9759535662193	999.0140139157209	2589.6012972767753	330384.0	498.907598549511	233.70719121096997	498.907598549511	1293.2468878600216	82397.88853824002	9564.25256065669	12281.81859593685
96	2265.047681617321	1716.9078629363776	2265.047681617321	7273.874093090415	2583514.0	1131.1648121996902	857.4237867504271	1131.1648121996902	3632.572722089354	644329.3216650401	52317.87293933766	13350.819805505214
97	3555.0620247753764	1528.309958041347	3555.0620247753764	11797.584263594788	3106917.0	1775.3979751728232	763.2379930458487	1775.3979751728232	5891.713581239238	774866.21829012	31540.64228687152	13820.639368544444
98	3873.6067172597686	1196.173531021549	3873.6067172597686	12004.013449590066	3295834.0	1934.4791945995287	597.3690613921616	1934.4791945995287	5994.804316725279	821982.18610024	33118.107706274044	14302.95081336014
99	968.4590853515703	659.4466039720388	968.4590853515703	4013.11514935076	322802.0	483.6484672245742	329.3276340236362	483.6484672245742	2004.1497055857699	80506.93500872	42985.33054627915	12789.25574810565
100	2389.2090741498537	1020.5889145687978	2389.2090741498537	6253.65757212449	1802026.0	1193.171011630437	509.6821039356577	1193.171011630437	3123.0765915189704	449425.93312936	45164.08038729741	13763.86266069413
101	1908.1249959056665	1117.2040202637186	1908.1249959056665	6798.902484321411	1186883.0	952.9176229552899	557.9316877197011	952.9176229552899	3395.371900670113	296009.04747788	38298.233923647065	13525.246261004666
102	2396.5208115098853	1650.8011120986657	2396.5208115098853	11153.700966580356	2333700.0	1196.8224932680369	824.4100753820738	1196.8224932680369	5570.158262710231	582025.6201320001	29261.521451771863	13560.615704246475
103	1437.3604280068378	951.4513005685584	1437.3604280068378	5913.58145367874	716347.0	717.8177977466148	475.15477950393813	717.8177977466148	2953.242577967163	178657.19968492002	46844.62731469525	13255.68818044886
104	3053.3229439415672	1203.6091058873214	3053.3229439415672	8636.11777979806	2643818.0	1524.8294782044188	601.0823874801283	1524.8294782044188	4312.877219231152	659369.16097448	10719.331848107548	14972.851204205434
105	3621.9652124226704	2203.4037098275376	3621.9652124226704	12241.93263944793	4780912.0	1808.809427083882	1100.3798126878723	1808.809427083882	6113.6211601402965	1192361.17392832	8707.183391578845	15537.96415579287
106	2062.6412678893053	1626.9766428095922	2062.6412678893053	7290.906488934767	2312656.0	1030.0830491839192	812.5121354191105	1030.0830491839192	3641.078700574023	576777.23895616	49848.75577950201	14301.674196681219
107	2838.588557716669	1188.02013143185	2838.588557716669	9519.478348960021	2182113.0	1417.5911257237046	593.297253637066	1417.5911257237046	4754.027487470636	544219.76776068	23105.5568964577	14775.111359952487
108	2093.831416327494	1624.6364455647688	2093.831416327494	8098.147037580834	2068687.0	1045.6594093139508	811.3434409150456	1045.6594093139508	4044.2146305678693	515931.28252732	43471.80054836715	14408.069759224087
109	2360.9138061352432	1277.7514764392902	2360.9138061352432	6984.616121032896	2230109.0	1179.0403547839405	638.1090873337815	1179.0403547839405	3488.117290843829	556189.9874392401	48060.22608087766	14703.322766286312
110	1245.4412872552443	607.5066761158138	1245.4412872552443	3395.7160876900366	527757.0	621.9733788552692	303.3888340522374	621.9733788552692	1695.8206141924045	131622.78579252	42037.43440447024	14355.338693754891
111	2390.0075313688867	1721.1543325701352	2390.0075313688867	11431.929321917602	1876646.0	1193.5697611656221	859.5444736855256	1193.5697611656221	5709.105503365651	468036.1879925601	28011.47282172557	15025.638920179937
112	3945.5449560231855	2177.5427092935624	3945.5449560231855	11542.794328968806	5455871.0	1970.4051510379788	1087.4648290212053	1970.4051510379788	5764.471487887023	1360696.1915135602	35234.44253044106	16099.016826094312
113	2640.5690674549683	1436.908295278146	2640.5690674549683	7763.1806589144635	2675894.0	1318.7001922870113	717.5920026619061	1318.7001922870113	3876.932421061883	667368.9269218401	46483.43963512755	15484.628845163523
114	1823.8530642570963	900.2377395880596	1823.8530642570963	6080.95107808794	970987.0	910.832220289994	449.578727150277	910.832220289994	3036.8269683971175	242164.50735532003	4389.110659565988	14992.070965934663
115	3431.492386702905	2083.976475962618	3431.492386702905	10157.876544068966	5372103.0	1713.687297919431	1040.7378520957318	1713.687297919431	5072.843546108042	1339804.4221570801	30566.564557120368	16297.014308176891
116	1173.9591134277207	683.3624715784725	1173.9591134277207	3389.3994205982217	575637.0	586.2751812458038	341.2712183062892	586.2751812458038	1692.6660706467521	143564.07502932003	19011.86772219298	15516.320670839435
117	963.282928323761	494.6967979871301	963.282928323761	2714.2795795510774	302866.0	481.0634944048863	247.05158091477276	481.0634944048863	1355.5112220278081	75534.88943176	20535.160698130527	15576.935776878223
118	2185.3715931163742	937.61660275913	2185.3715931163742	6083.23325729435	1557074.0	1091.3745736023172	468.2457314179096	1091.3745736023172	3037.9666886927985	388334.81614664005	44981.15098254804	16049.315573954738
119	2382.6392928850983	1146.8478872377432	2382.6392928850983	8391.376618407356	1506471.0	1189.8900628668182	572.735834886529	1189.8900628668182	4190.653483232633	375714.40972956	21598.115435345255	16237.714011753296
120	3896.9244283152325	2117.1345112661006	3896.9244283152325	12181.431160151516	5744101.0	1946.1240595006275	1057.2969749262909	1946.1240595006275	6083.406721379668	1432580.85727636	42853.659755808614	16560.992597275013
121	1877.3960690275242	1390.0284588220527	1877.3960690275242	5933.1398949058985	1924266.0	937.5715968723456	694.1802123357331	937.5715968723456	2963.010063516006	479912.63313576	5226.746541278597	16451.944128306586
122	1505.1169389784968	1153.1848931009188	1505.1169389784968	5170.406742741908	1222769.0	751.6553993258615	575.9005356145989	751.6553993258615	2582.1011273253093	304959.02879684005	6793.8223679206785	16705.972858324018
123	3909.1309775959157	2044.5354908102001	3909.1309775959157	13888.096203096473	4875130.0	1952.2200102114004	1021.041024110614	1952.2200102114004	6935.715243826379	1215859.1770468	40143.27076816413	17351.47364788221
124	2469.6015873010774	1251.4125482970258	2469.6015873010774	6990.564389204787	2271721.0	1233.3190326981583	624.9554266195347	1233.3190326981583	3491.0878559688713	566568.0352195601	17467.16868400653	17044.165926185477
125	2229.125389025929	583.0280937179047	2229.125389025929	6691.968322030643	546792.0	1113.225219279549	291.16423000272164	1113.225219279549	3341.968980022104	136370.12164512	22405.25287495062	17473.434004155144
126	3303.8203643660772	1669.64479074026	3303.8203643660772	12395.146888904055	3903081.0	1649.9278899644191	833.820608495686	1649.9278899644191	6190.136356318686	973429.8065091601	28525.72048466327	17507.90575804089
127	1931.1493986742714	1156.933931249965	1931.1493986742714	6065.380443551964	1441974.0	964.4160096979313	577.7728052662327	964.4160096979313	3029.050993509851	359628.83471064	32710.792146737735	17015.477248549556
128	2833.6444731123206	2049.404028988819	2833.6444731123206	15125.437436274675	3025836.0	1415.122049872293	1023.4723720770163	1415.122049872293	7553.643455675574	754644.5877009601	24179.012086246577	17522.142968753098
129	2368.881592650844	1521.0459761646596	2368.881592650844	8171.005081425853	2491104.0	1183.0194673698318	759.6103604966311	1183.0194673698318	4080.599937664071	621282.23439744	15076.136089059308	17803.847409421687
130	1471.4251594967377	1102.0007476010248	1471.4251594967377	6248.279938488577	831529.0	734.8297246526708	550.3391733519519	734.8297246526708	3120.3910012811957	207383.63195044	10458.545018874867	17427.856766270328
131	3820.8671790576545	1217.2494587664708	3820.8671790576545	15727.134187980957	2693209.0	1908.1410692213929	607.8943797079755	1908.1410692213929	7854.130813477691	671687.2941552401	27412.359246534525	18660.39748753253
132	2233.1110585906827	1673.719807800573	2233.1110585906827	8261.161502399456	2261735.0	1115.215662660187	835.8556720156063	1115.215662660187	4125.624054298289	564077.5232246001	33604.059043168185	18365.574133574446
133	2436.473681368219	417.76768021474203	2436.473681368219	5813.841338308563	765951.0	1216.7749564752887	208.6331794992422	1216.7749564752887	2903.4323643512967	191028.45514236	38613.70196918602	18718.194748750248
134	2972.3774995784097	1645.9350630966746	2972.3774995784097	9831.113954653454	3825282.0	1484.4053232894578	821.9799705104795	1484.4053232894578	4909.658308953935	954026.7079015201	37338.97865438418	19060.203429707926
135	1430.6505513227191	915.0518489049604	1430.6505513227191	4809.713308565956	757809.0	714.466885330566	456.97689334313725	714.466885330566	2401.970826297839	188997.83741124003	35187.447527015385	18353.895469702788
136	897.4686624055461	470.3573329223831	897.4686624055461	2796.32416870425	198469.0	448.19585000532976	234.8964520614381	448.19585000532976	1396.4842898509028	49498.24004884	5690.502572190116	18191.32368783034
137	1905.9590761608708	1502.7291987453468	1905.9590761608708	7146.477123470745	2014986.0	951.8359626347391	750.4629618534263	951.8359626347391	3568.9506754612903	502538.2337949601	31631.1318232484	19099.255297059135
138	3763.318216680593	2449.879774436178	3763.318216680593	20214.993457315253	4675761.0	1879.4011174102884	1223.4699593534276	1879.4011174102884	10095.36773258324	1166136.47667396	25341.03448486781	19829.41632174955
139	4045.8781494256596	1860.2704798973305	4045.8781494256596	11898.101761344633	5585781.0	2020.5115478231749	929.019077660727	2020.5115478231749	5941.91201961551	1393095.7922811601	16354.174202676402	20233.751257523345
140	1448.6435034196647	733.6672638821369	1448.6435034196647	3941.604614807104	706252.0	723.4525656077807	366.39343158273925	723.4525656077807	1968.4373446346679	176139.50305072	39746.294724829095	18863.70390880309
141	2565.729915638043	758.885993189549	2565.729915638043	7683.924091814969	1328251.0	1281.3255198696388	378.98766499886085	1281.3255198696388	3837.351691452396	331266.27757036005	20703.148314588132	19503.065069779732
142	799.0525639781152	158.3562542757706	799.0525639781152	2019.362661203013	80196.0	399.04685045067083	79.08311338531985	399.04685045067083	1008.4697130047847	20000.911270560002	11633.627387899645	18722.431679884285
143	1099.6422145407114	879.9632020570941	1099.6422145407114	3459.6603512485704	620595.0	549.1613219416314	439.45362310731286	549.1613219416314	1727.754379413536	154776.61641420002	30074.896571838315	19291.351738251193
144	3011.382738875947	2022.8134463859085	3011.382738875947	12260.37506477255	4032215.0	1503.8845397946482	1010.1930351251228	1503.8845397946482	6122.831307347412	1005635.8725974	12401.2690263292	20113.108295316593
145	2803.8889065011117	1660.4942118120061	2803.8889065011117	9017.618392542698	2650841.0	1400.2621199066555	829.250809378916	1400.2621199066555	4503.398625235824	661120.6997027601	35679.93581546385	20397.771473279612
146	2690.213746154755	1285.9822801136954	2690.213746154755	12663.550642261162	1795169.0	1343.4927448296849	642.2195506887796	1343.4927448296849	6324.177190745225	447715.79486084	14435.506295507554	20331.08860892763
147	1002.6829010210556	620.9563038411717	1002.6829010210556	3273.5466068558358	355961.0	500.7398407699152	310.1055781382812	500.7398407699152	1634.8091754638046	88776.80154596001	22761.113737179072	19585.17511468953
148	2909.529171532741	2187.8739192351572	2909.529171532741	11483.117092715032	3962049.0	1453.0188682634512	1092.6242352660377	1453.0188682634512	5734.668676101887	988136.4469376401	33623.262460661135	21119.219844328025
149	4979.067884654717	1889.2260206863593	4979.067884654717	19556.56932195386	5058059.0	2486.546501596566	943.479474730768	2486.546501596566	9766.550719383758	1261481.73550124	19499.459635405598	21848.808576768282
150	2140.602251703945	1810.4496828019985	2140.602251703945	7784.38166904124	2758324.0	1069.0167645009503	904.1385715913182	1069.0167645009503	3887.5202055191953	687926.9985966401	29456.11864414768	20860.43072532451
151	3677.1696996467267	1675.2438423425745	3677.1696996467267	10082.371747242221	4442488.0	1836.3785480035756	836.6167748658818	1836.3785480035756	5035.136450572766	1107958.10649568	9574.124916938435	21378.274596802512
152	3488.0280962171164	2058.8920809965884	3488.0280962171164	10754.18206387249	5030983.0	1741.921231250828	1028.2107052496963	1741.921231250828	5370.638522697922	1254728.9713538801	31363.50053299723	22087.79412929839
153	3743.580371783141	1667.5394913742762	3743.580371783141	16178.005291686572	3764828.0	1869.5440376685006	832.7692219923136	1869.5440376685006	8079.2958426682735	938949.4585380801	21572.883194398255	22389.879013330756
154	4164.927970565637	1871.9497260981013	4164.927970565637	17224.683394492124	5260691.0	2079.9650285004795	934.8516932133919	2079.9650285004795	8602.006887209367	1312018.22924876	27652.31580566127	22767.68136125083
155	1018.064830941527	554.5826866565911	1018.064830941527	2966.413526479345	368358.0	508.4215765721987	276.95859371630166	508.4215765721987	1481.426915123785	91868.61780888001	23506.252675386444	21448.44736913546
156	1795.4080316184397	1149.4559509403362	1795.4080316184397	8092.264966055675	1224025.0	896.6267709902489	574.0383018996039	896.6267709902489	4041.277124048205	305272.275649	25012.739479177304	21838.181820632748
157	750.3792374526363	285.0294859616082	750.3792374526363	1891.2388155425117	144860.0	374.7393911838466	142.34372528922714	374.7393911838466	944.4846644819304	36128.1361496	11828.428641446913	22284.51171475908
158	761.1287670296006	283.4303185467171	761.1287670296006	1873.8357492684322	138279.0	380.1077062545825	141.54510108223053	380.1077062545825	935.7935731846551	34486.832380440006	23876.0832809031	22630.820616290253
159	1865.4398945020985	1005.7707971498063	1865.4398945020985	5485.508293825823	1399674.0	931.6006833143481	502.28193609661326	931.6006833143481	2739.462841936616	349079.19948264	29470.78603803457	23399.971387623118
160	2069.408852788641	1262.250453952453	2069.408852788641	6263.223156026583	1498856.0	1033.4627810826476	630.3678767038551	1033.4627810826476	3127.8536441196757	373815.22598816006	9731.28593473956	23160.108404676634
161	3616.593148254307	1813.899735178824	3616.593148254307	11851.434118744346	4911883.0	1806.126618238201	905.8615277483048	1806.126618238201	5918.606198900928	1225025.38847788	11927.836825307117	23885.691957849973
162	2724.251273285928	1912.0876576825442	2724.251273285928	17403.96348165748	2275565.0	1360.4910858789926	954.8965762466628	1360.4910858789926	8691.539362739746	567526.7302034	23411.851229474876	23909.999657227985
163	3415.000439238625	2283.186288866408	3415.000439238625	11295.000389729466	5505742.0	1705.4512193557696	1140.2232326598844	1705.4512193557696	5640.723194630897	1373134.03686712	25970.917016816264	24474.2370895694
164	1264.6236594339045	624.5673073962067	1264.6236594339045	3908.6086194204618	512069.0	631.553055521292	311.90891331366566	631.553055521292	1951.9591445385788	127710.19294484	21056.56233632577	24676.396798087757
165	4163.93107531813	1797.525556967327	4163.93107531813	18697.771019163665	4265414.0	2079.467179013874	897.6842631494832	2079.467179013874	9337.666846970335	1063795.78714904	19591.101111873315	26192.585111316275
166	1934.1499424811925	493.0195102547453	1934.1499424811925	5133.129614169382	577583.0	965.9144812751075	246.21394342121982	965.9144812751075	2563.4849293161897	144049.40812988	12633.226807229437	25384.76560598217
167	3068.365199906947	1851.8096505684643	3068.365199906947	11146.101940813383	3768244.0	1532.3415808335294	924.7937394938912	1532.3415808335294	5566.363309242204	939801.4101678402	22642.45120512366	26363.239938284252
168	4867.313530069745	1415.3418246226381	4867.313530069745	16204.949375776356	4026550.0	2430.736376916831	706.8217072165455	2430.736376916831	8092.751718262713	1004223.0195580001	15337.046585538488	27599.99229638276
169	786.6282476494217	519.4279362372021	786.6282476494217	2327.8489885977783	281998.0	392.84214687612126	259.4023113568587	392.84214687612126	1162.5277849057306	70330.40271928001	21071.338754175562	25708.721870367874
170	2316.8608072130705	787.5497409402263	2316.8608072130705	6138.263740566399	1332663.0	1157.0402871222077	393.3023406255491	1157.0402871222077	3065.4489120388603	332366.63195868005	14110.427468159618	26965.424957397332
171	1386.5655411844043	960.9789660459832	1386.5655411844043	5021.229073212244	852764.0	692.4508312674916	479.912895643364	692.4508312674916	2507.6017991621948	212679.64859504002	12936.29302831733	26585.50063088967
172	1768.2907000829925	1025.9861973628394	1768.2907000829925	5337.65443406291	1292934.0	883.0843756214466	512.3775069630021	883.0843756214466	2665.6246243710175	322458.20505624	16680.51706660974	29005.88911189589
