## Supplementary material for "Automated Segmentation of Hepatic Vessels and Lobules in Whole-Slide Images Using U-Net Models": Lobule_8D

ID	Feret_Diameter_Major_px	Feret_Diameter_Minor_px	Equivalent_Diameter_px	Perimeter_px	Area_px	Feret_Diameter_Major_um	Feret_Diameter_Minor_um	Equivalent_Diameter_um	Perimeter_um	Area_um2	Center_X	Center_Y
1	3574.816638654352	1564.6370956150286	3574.816638654352	12222.357820829848	2941183.0	1785.2634293439837	781.3797655501454	1785.2634293439837	6103.845495722427	733532.09902588	4595.153818378523	3116.1255671612407
2	1849.519937713568	891.2599872313446	1849.519937713568	4998.855264720937	1311707.0	923.650256894156	445.0952376233335	923.650256894156	2496.4283192016364	327140.19801452005	7072.787470067629	3103.8324526742635
3	2725.114676486111	1304.7030221254918	2725.114676486111	11277.326291537272	1622461.0	1360.922269437164	651.5686892494707	1360.922269437164	5631.896749993714	404642.35748596006	3140.4932722573917	4533.703655126379
4	1752.3975005688635	1262.5383440294354	1752.3975005688635	6343.0515831513285	1474755.0	875.1473117840906	630.5116490083001	875.1473117840906	3167.719960625774	367804.42791180004	13254.875971941103	4726.531539815088
5	1492.2885109790266	862.8877921705713	1492.2885109790266	4227.989391117954	723386.0	745.248882382926	430.92616340998336	745.248882382926	2111.457901924307	180412.72881896	15407.791703184745	5757.201462289842
6	676.2322086384232	306.1435138971593	676.2322086384232	1864.5729060457795	143270.0	337.71036499402857	152.8880708402414	337.71036499402857	931.1677092792623	35731.5895772	2367.112752146297	5530.3677601731
7	818.4766337532184	489.394608660212	818.4766337532184	2318.8338366961284	257044.0	408.7472308963573	244.40366756490988	408.7472308963573	1158.0256180460467	64106.866135840006	14170.811977715877	5744.659910365541
8	617.0777908821545	259.173465669571	617.0777908821545	1584.9524522539966	116205.0	308.168648766548	129.43122875538376	308.168648766548	791.5252546556461	28981.5688338	1743.262217632632	6282.941345036788
9	2250.5068318047825	1320.1537737144515	2250.5068318047825	6878.157138848601	1919525.0	1123.9031118033083	659.2847945929972	1123.9031118033083	3434.951675140992	478730.22602900007	18149.56821140647	6827.193713027963
10	2210.9231103772017	545.8775726065869	2210.9231103772017	5321.124563535499	850238.0	1104.1350013223746	272.61125975972953	1104.1350013223746	2657.3696070296287	212049.66328568003	15693.482250852114	6856.6148501948865
11	1949.9399990768948	935.3761561427997	1949.9399990768948	7362.448732239748	1081604.0	973.8000355390013	467.1268523777142	973.8000355390013	3676.8068968805305	269752.42697744	2317.7232101582463	7304.416609960762
12	2287.001530388644	1431.108679320211	2287.001530388644	6395.40901425171	2055811.0	1142.128564276089	714.6956744525135	1142.128564276089	3193.8672617173042	512720.00349196006	20074.418917400482	7356.323110927999
13	3677.394865934307	1577.3566439124022	3677.394865934307	12536.158036192348	3925769.0	1836.4909960475932	787.7319079698538	1836.4909960475932	6260.557323274459	979088.2018768402	4888.535108662787	8128.157112147964
14	2824.36488435896	1117.3932195283703	2824.36488435896	8483.66316116462	2426211.0	1410.4878232488647	558.0261738324682	1410.4878232488647	4236.741382685612	605097.8968359601	16132.723889636969	8035.314427310733
15	4584.144522154597	2389.9375321103475	4584.144522154597	19166.692808676864	4439665.0	2289.321774364006	1193.5348035359077	2289.321774364006	9571.846388653228	1107254.0492794	21108.827811783096	9248.828489536936
16	3235.015455913619	1762.7344213011847	3235.015455913619	11844.708109255293	3163785.0	1615.5667186832616	880.3095699978118	1615.5667186832616	5915.247229762093	789049.1179626001	2614.6107858150917	9155.466415701447
17	4285.974918265388	2732.024100985	4285.974918265388	29728.800666675907	5067609.0	2140.415874181735	1364.3728360319094	2140.415874181735	14846.563052937949	1263863.5089392401	7205.690217418116	9285.675159034567
18	1757.4199839537503	861.716420716999	1757.4199839537503	4756.560892205709	1073866.0	877.6555399865031	430.3411805060693	877.6555399865031	2375.4265095675314	267822.56699176	23371.1339794723	8243.046012258512
19	1370.6823118432658	483.94009662323015	1370.6823118432658	4508.485819780487	278629.0	684.518746534527	241.67968425364114	684.518746534527	2251.5378183983753	69490.17290644	12261.488761040668	8003.095216219417
20	2863.7361959510167	1439.955788337705	2863.7361959510167	8573.988883503676	2813730.0	1430.149856257938	719.11392069585	1430.149856257938	4281.850048421737	701745.2749428	13301.37315485139	8964.24354824379
21	2288.2071584539717	1451.315045962398	2288.2071584539717	6757.96936805117	2452110.0	1142.7306549319137	724.7867339536216	1142.7306549319137	3374.9299024047546	611557.1167596001	18468.36873060344	8828.844731272251
22	696.0581872228787	195.67661960261572	696.0581872228787	1659.6854249492378	87269.0	347.6114586991057	97.7209038295463	347.6114586991057	828.8469012196495	21764.920016840002	24936.542907561678	8398.474028578305
23	2170.568819457241	1276.1893970560056	2170.568819457241	6424.768357924393	1923106.0	1083.9820684369463	637.3289848897693	1083.9820684369463	3208.529317947442	479623.32871816	25685.77099078262	9535.454821523099
24	3691.6810533955936	1930.9361999017337	3691.6810533955936	12322.12441485872	4533092.0	1843.6255180657597	964.3095382309259	1843.6255180657597	6153.668932780445	1130554.7767131203	28191.634156553628	10220.483799578742
25	1446.9512776869856	824.2624940814637	1446.9512776869856	4426.7457044103085	716657.0	722.6074680768807	411.636689544283	722.6074680768807	2210.7168047825085	178734.51379652	16399.679654283707	9446.672070460485
26	2577.1441558438287	1538.2378793335756	2577.1441558438287	12566.157169640572	1737431.0	1287.0257914284082	768.1959969391877	1287.0257914284082	6275.538890518503	433315.91687516	24164.159779582613	10339.480695348477
27	908.8685273459523	309.5925513967396	908.8685273459523	2425.956636336103	184919.0	453.8889425565686	154.61052016753177	453.8889425565686	1211.52274418625	46118.86517084	21622.56979001617	9746.792017045302
28	2200.895272383491	1432.3407913763206	2200.895272383491	9995.265145524425	1096852.0	1099.1270990283153	715.3109912133345	1099.1270990283153	4991.635413674898	273555.28366672003	14882.593501219855	10665.550481742295
29	1969.3605561196762	1306.976351641864	1969.3605561196762	6395.602881703549	1487414.0	983.4986617261665	652.703990009947	983.4986617261665	3193.964079122753	370961.58706904005	22644.334572620668	10953.90080300441
30	2651.0867582936626	2222.217082324147	2651.0867582936626	15060.584622532291	1419706.0	1323.9527270918552	1109.7752109126793	1323.9527270918552	7521.255960492627	354075.18749416	19024.728697350016	10684.933621468106
31	2472.9771531496203	1455.5378059858174	2472.9771531496203	10465.503602129436	1849424.0	1235.0047902829206	726.8955803093173	1235.0047902829206	5226.472498903441	461247.01139264007	12907.09125543953	10791.295169739335
32	974.1278150222382	490.5072312836892	974.1278150222382	3142.5150775632605	128198.0	486.4794308221059	244.95931130307443	486.4794308221059	1569.3720297350924	31972.62735128	6494.328062840294	10453.28083901465
33	2603.745955349715	1841.395792005328	2603.745955349715	9148.669078350282	3109673.0	1300.310730101648	919.5930585274609	1300.310730101648	4568.845337728131	775553.5656822801	16618.328230010036	11129.403699681607
34	1677.301702139481	1121.2922144067406	1677.301702139481	4802.318251518589	1283593.0	837.6444700484569	559.9733318747263	837.6444700484569	2398.2777348083837	320128.55629348004	10949.660739813944	10706.29431681226
35	2197.3012993215107	1459.8052408261972	2197.3012993215107	8205.31478531148	2115286.0	1097.3322688811625	729.026737268603	1097.3322688811625	4097.734203784554	527553.0899029601	3974.24912470465	11072.918614315038
36	2493.660963322801	2085.775719212777	2493.660963322801	7970.970773009196	3709985.0	1245.334285083407	1041.636394174861	1245.334285083407	3980.7028040407927	925271.5945946	31011.923833654313	11640.36630202009
37	2166.034394925436	1380.8191405056714	2166.034394925436	6256.125609556026	2115422.0	1081.7175768257628	689.5810787685324	1081.7175768257628	3124.3091294122796	527587.00835192	1766.7656193421456	11465.278837035825
38	4366.5369573610615	1964.363848505461	4366.5369573610615	25712.513764981144	4641909.0	2180.6485565061143	981.0033059436272	2180.6485565061143	12840.829374231584	1157693.77568724	7288.681336924097	11952.184064788862
39	1194.713773252824	313.5117939936494	1194.713773252824	3235.3973285571683	191506.0	596.6400583624603	156.56778992042854	596.6400583624603	1615.75742588145	47761.66534216	18848.071522563263	11315.798340521967
40	1793.0468482446297	1183.2701222567364	1793.0468482446297	5198.8028458098	1533996.0	895.4475960133682	590.9250990550142	895.4475960133682	2596.282141197414	382579.15463856	33253.4152963893	12213.705320613613
41	580.538543078752	293.3080813142923	580.538543078752	1637.498700172334	89052.0	289.9209484135288	146.47805580835757	289.9209484135288	817.7668508660638	22209.60085872	9794.679097605893	11713.381945380228
42	3582.5846814834676	2077.4390860223275	3582.5846814834676	19250.173726500245	4371174.0	1789.142789932844	1037.4730795595503	1789.142789932844	9613.536759014223	1090172.36922264	12142.556315534453	12718.379824504813
43	2054.221263642259	1538.0148718665191	2054.221263642259	13228.014675079343	1069161.0	1025.8780990629443	768.0846270101398	1025.8780990629443	6606.0705287346245	266649.13829796005	23477.004223872736	12537.472682785849
44	1243.1741631806865	1037.0148926919508	1243.1741631806865	4339.294044369699	895585.0	620.8411770924349	517.8852374103603	620.8411770924349	2167.043445758228	223359.2214106	17854.300357866647	12599.036085910328
45	1803.94373526449	1072.1357099125307	1803.94373526449	7780.538956566621	970233.0	900.8895013910865	535.424573530318	900.8895013910865	3885.6011549093714	241976.45948388003	21398.790376126148	12780.644674011293
46	3674.8394522754324	1860.4712912779771	3674.8394522754324	9905.741551120173	4977114.0	1835.2148224663513	929.1193628642219	1835.2148224663513	4946.927330629414	1241294.02336104	3048.1953027397003	13141.129184302388
47	2272.712256314028	1757.5213667639568	2272.712256314028	12286.964855823533	1177166.0	1134.9925008032255	877.7061705619201	1134.9925008032255	6136.110248998272	293585.62417976	19493.865817565238	13121.30459680283
48	671.3106583393414	420.0663030056871	671.3106583393414	2051.512985522207	192393.0	335.2525427746672	209.78111172104016	335.2525427746672	1024.5255849697903	47982.88346148001	9278.80343879455	12587.538974910729
49	2814.6633901765235	2134.8295748829405	2814.6633901765235	9133.698695070552	4079404.0	1405.642897054156	1066.1338896965406	1405.642897054156	4561.369128318234	1017404.8261854401	15893.043498756191	13539.288636526317
50	716.9191028282062	262.0046568806502	716.9191028282062	1787.6763697019978	138377.0	358.0293999524062	130.84512564619672	358.0293999524062	892.7655790291777	34511.27361572	14539.823344920038	12723.339210996048
51	2368.0033783759686	1376.560422293929	2368.0033783759686	6970.075103217192	2355282.0	1182.5808871609588	687.4542748935881	1182.5808871609588	3480.8555065466658	587408.17870152	35075.388769158	13354.162075284403
52	927.1057113404058	193.41115547140225	927.1057113404058	2322.912913734707	117843.0	462.99659224339877	96.5895310424183	462.99659224339877	1160.062709119113	29390.08662348	10124.395763855298	13064.329277089008
53	2289.396863804963	1498.194595198802	2289.396863804963	6377.863991822647	2358404.0	1143.3247937841984	748.1983808422818	1143.3247937841984	3185.10527751623	588186.80662544	32227.09246295376	13508.723208152633
54	2049.937803934549	945.8209076761536	2049.937803934549	7556.896387667	834949.0	1023.7389392849137	472.3429612934712	1023.7389392849137	3773.9140560009	208236.58118164	8600.539277249269	13952.380508270566
55	744.6643539206103	438.43393231455684	744.6643539206103	2140.8073580374357	183657.0	371.88537834795284	218.95390579788972	371.88537834795284	1069.1191946038955	45804.12191652	17591.264944978957	13687.935679010328
56	1720.2014416922223	1152.7330627255994	1720.2014416922223	4815.6920600098965	1424157.0	859.068599981096	575.6748915251645	859.068599981096	2404.9566147689425	355185.26849652	37144.0265743173	14341.467839571058
57	2453.6260921338444	1579.3161175322077	2453.6260921338444	14865.89623899022	1315500.0	1225.340870411642	788.7104690955847	1225.340870411642	7424.028581751717	328086.17358000006	23832.576865830484	14749.96277613075
58	2111.7068925397766	1456.3536424468173	2111.7068925397766	10103.361645974455	1559347.0	1054.5864221343645	727.3030090379406	1054.5864221343645	5045.618805999643	388901.70316492004	30953.761194910432	14849.458825392938
59	1056.8921420845174	525.915704561165	1056.8921420845174	2855.4389591175113	386901.0	527.8119357570081	262.6423028578458	527.8119357570081	1426.0062161832852	96493.24868436	22192.405323325605	14255.287957384448
60	3224.529888216265	1494.57827792327	3224.529888216265	11025.729178342603	3279754.0	1610.3302261752028	746.3923919948811	1610.3302261752028	5506.249151664296	817971.8283114401	12825.496346067419	15517.828932291874
61	4085.1987711738093	1832.0918447149681	4085.1987711738093	21243.874482819883	3584819.0	2040.1482663242004	914.9466672506552	2040.1482663242004	10609.190916720252	894055.1491348401	10562.09199767129	15971.425544776459
62	2491.6045031264493	1282.5305328627508	2491.6045031264493	6919.388811716175	2422482.0	1244.307288861349	640.4957481116578	1244.307288861349	3455.5427725710583	604167.88289352	33209.57756425022	15074.809490018915
63	1331.1416153062003	452.0583667602284	1331.1416153062003	3850.488778373317	376939.0	664.7721226839165	225.7579483600581	664.7721226839165	1922.934095919635	94008.72229804001	20639.176322959418	14975.523437479274
64	2681.5640958216904	1413.5791846117054	2681.5640958216904	7212.715580075757	2695254.0	1339.1731094533523	705.9414447950857	1339.1731094533523	3602.030160689834	672197.31789144	1786.2426439215005	15608.719129254609
65	3306.4000060488747	1906.2821524556052	3306.4000060488747	9895.34544805228	4455240.0	1651.2161630208084	951.9973069363293	1651.2161630208084	4941.735516757309	1111138.4598864	39589.45630875105	15728.235278683078
66	3359.5429748702427	2142.2035026220224	3359.5429748702427	11197.108904019571	4612577.0	1677.7557616501995	1069.816429209438	1677.7557616501995	5591.836186667375	1150378.3643277201	14777.09939498029	16201.456708473375
67	1991.6156757768301	854.5584538142394	1991.6156757768301	7520.2942238384485	720976.0	994.6128684829491	426.76649183483124	994.6128684829491	3755.6349353849214	179811.67395136002	25550.85228218415	15683.765531723664
68	574.9521719238915	405.19118928955857	574.9521719238915	1820.2266222336918	134474.0	287.13111465879143	202.35247993120558	287.13111465879143	909.0211751435057	33537.864010640005	8104.128939423234	15181.715498906851
69	2082.7985980406265	1425.6459762792153	2082.7985980406265	8427.122830431943	1404661.0	1040.1496198614889	711.9676005538402	1040.1496198614889	4208.505141517712	350322.95907796005	21943.551619928225	15698.466499034286
70	2147.5066938196023	1469.0889983712273	2147.5066938196023	7081.3409050326745	1945978.0	1072.4648428935095	733.6630457865909	1072.4648428935095	3536.421647973318	485327.61375208	29354.242821861295	15799.988542008183
71	682.9150752472814	296.93547078709975	682.9150752472814	1991.267206773508	132177.0	341.0477885784924	148.28957411107763	341.0477885784924	994.43884306269	32964.99138372	20054.605188497244	15297.005643947132
72	3091.3304579096684	2078.4356421490643	3091.3304579096684	12694.688773271537	4276367.0	1543.8104306800885	1037.9707596892429	1543.8104306800885	6339.727573371806	1066527.46929212	35226.60120822184	16136.63606421058
73	1464.2967595402238	1084.6618680508473	1464.2967595402238	4355.985207035848	1175764.0	731.2698017143879	541.6801369045932	731.2698017143879	2175.379012393703	293235.96487504	37462.67699640404	15897.60357605778
74	2372.5311378357083	829.6708503437223	2372.5311378357083	7622.531813891685	701292.0	1184.8420502351528	414.33762266165496	1184.8420502351528	3806.6923878575076	174902.47726512002	8610.382136114486	16551.604434386816
75	793.2212806020776	278.70553131236903	793.2212806020776	2196.086578651014	120080.0	396.1347075326776	139.18554233739712	396.1347075326776	1096.7256373783164	29947.995228800002	26464.09464523651	15676.704347101931
76	1551.4074255333446	684.8275380298437	1551.4074255333446	4696.382356124267	505542.0	774.7728683113523	342.002872492104	774.7728683113523	2345.373348648459	126082.35679512001	24793.258210000356	16270.106782423616
77	570.7267297052066	232.81447490369894	570.7267297052066	1632.9707422172266	87186.0	285.0209288147802	116.26754876690727	285.0209288147802	815.5055886632831	21744.219786960002	27542.65305209552	15910.556912807102
78	531.7640454186425	212.63489141973068	531.7640454186425	1401.4509729575818	77225.0	265.5629642820701	106.1898647750135	265.5629642820701	699.8846158950164	19259.942801	6756.762848818388	15796.299229524118
79	2195.320705500679	966.332572767337	2195.320705500679	6353.869909008309	992288.0	1096.3431603270392	482.58648684000815	1096.3431603270392	3173.12263255875	247476.98442368003	5604.133763584766	16826.48866861234
80	1748.6829329526836	1197.3372374678431	1748.6829329526836	6412.994621220587	1318615.0	873.2922567165704	597.9502163914409	873.2922567165704	3202.6495138375617	328863.05570140004	31457.52387087967	16767.539944563046
81	2276.334773270399	1441.6280696434453	2276.334773270399	11311.116046694506	1330231.0	1136.8015857712373	719.9490579799366	1136.8015857712373	5648.771353719237	331760.09028316004	6880.01992661425	17225.643835544353
82	1851.9289943191666	1217.5670549818503	1851.9289943191666	7988.084158464431	1208667.0	924.8533397629919	608.0529872579361	924.8533397629919	3989.249228737138	301441.98492012004	32930.393520299636	17253.036464137764
83	565.3114186004029	165.25969771175122	565.3114186004029	1339.0285706997456	62135.0	282.31652244904126	82.53069303724857	282.31652244904126	668.710868207453	15496.4913686	20795.684284219842	16602.38775247445
84	1554.894530185247	915.9135573252421	1554.894530185247	6734.82409436586	312160.0	776.5143283745125	457.40723052822597	776.5143283745125	3363.371152726311	77852.8163776	24130.186676704256	17146.120281266016
85	917.2404264967828	440.01861970237104	917.2404264967828	2819.5678554118954	115724.0	458.0698689924934	219.7452986793641	458.0698689924934	1408.0921869927006	28861.607260640005	27142.225018146626	16745.611057343333
86	2025.5579478257343	613.6582757598757	2025.5579478257343	5013.7530265539945	779835.0	1011.5636391441718	306.46094291448196	1011.5636391441718	2503.868261461065	194491.1297406	43268.57119005943	17095.203259663904
87	855.3601580620879	416.26865860127015	855.3601580620879	2262.9343417595164	244575.0	427.1668629362067	207.88456810547433	427.1668629362067	1130.1094102747027	60997.09304700001	2454.919750587754	16950.41858325667
88	4236.591200481821	1699.1138266748012	4236.591200481821	16406.81524937934	2270134.0	2115.753645520622	848.5374450413958	2115.753645520622	8193.563535540043	566172.2368482401	22871.510199397922	17938.009095498328
89	1524.1669856022995	846.7699946754091	1524.1669856022995	4693.400646087497	880606.0	761.1689926097885	422.87693534089937	761.1689926097885	2343.8842826560963	219623.45341816003	36653.8610513669	17362.463681828194
90	2344.4242363531393	1294.1263675502175	2344.4242363531393	8551.80302527855	1485098.0	1170.805463634758	646.2867079545787	1170.805463634758	4270.770430824108	370383.97583528	30142.785463316224	17489.90926928728
91	2394.3575338699943	1580.7822766623035	2394.3575338699943	7483.182571486766	2614566.0	1195.7421524146753	789.4426689651544	1195.7421524146753	3737.101376200492	652073.7016437601	3890.015715418926	17730.628272914128
92	2730.4206635608366	1603.5909815706618	2730.4206635608366	9646.217418309672	2407836.0	1363.572079382282	800.8333361963886	1363.572079382282	4817.32097870385	600515.16522096	42431.682796502755	18175.720594342805
93	1965.343990247	1568.1779009885736	1965.343990247	8265.523984133719	1990149.0	981.4927887293519	783.1480437536937	981.4927887293519	4127.80267767638	496343.8770536401	38532.05758312569	17626.522491029566
94	2587.3362750133583	1308.7997068527175	2587.3362750133583	7162.862766333372	2664846.0	1292.1157357416714	653.6145736022472	1292.1157357416714	3577.1336655068862	664613.55174456	40706.257995771615	18084.81501707791
95	1117.6086076977037	861.5443533552404	1117.6086076977037	3680.3010075758866	648841.0	558.1337386842333	430.25525006560713	558.1337386842333	1837.942323183398	161821.17898276	28269.934381458632	17861.33483549899
96	923.4727933187853	382.14799289568174	923.4727933187853	2788.0592334405446	152087.0	461.18231298340146	190.84470765210347	461.18231298340146	1392.3567811802081	37930.552551320005	11909.748479488713	17652.919223865287
97	1308.13798966317	805.4962916740216	1308.13798966317	3649.364932712815	766999.0	653.2841120377872	402.2648480620064	653.2841120377872	1822.49284739678	191289.82671964	44840.96840543469	17975.72251854305
98	2173.4417406500684	1099.9611426037452	2173.4417406500684	5906.238307928233	1782305.0	1085.4168052806442	549.3205946163105	1085.4168052806442	2949.5754109793597	444507.5086298	2247.4934060107557	18486.391664165225
99	1305.646583115048	660.6302306619974	1305.646583115048	4504.264607118176	365911.0	652.0399036076551	329.91873719260155	652.0399036076551	2249.4297447948175	91258.33512796	11424.176346160679	18171.844481308297
100	1307.3890010245611	863.7927541398941	1307.3890010245611	5093.624996811387	329515.0	652.9100671116659	431.37810141746314	652.9100671116659	2543.756323407607	82181.1596254	26294.280864300563	18080.7610791618
101	945.0	384.430621008819	945.0	2800.5749980868322	159407.0	471.933	191.98465213180424	471.933	1398.6071540445641	39756.16318652	12922.512273614082	18079.41691393728
102	2667.5850501905275	962.8328916302261	2667.5850501905275	11682.808434849932	813384.0	1332.1919740651495	480.83874608013497	1332.1919740651495	5834.394532364056	202858.26241824002	13896.27308134903	18705.547640474855
103	3364.380775120438	2218.6846055657907	3364.380775120438	19402.068170802973	2953911.0	1680.1717590951469	1108.011092019556	1680.1717590951469	9689.392844499007	736706.4668079601	9466.500543516713	18944.970775355116
104	3723.130403303113	2103.2919202403727	3723.130403303113	17207.13296249168	3928853.0	1859.3313234095747	1050.3839849680423	1859.3313234095747	8593.242201468347	979857.3525870801	34340.697201193325	18930.783842256253
105	824.7011579960343	356.57150276284045	824.7011579960343	2449.657213186991	119406.0	411.8557583032196	178.07180847976255	411.8557583032196	1223.3588122655835	29779.899386160007	15312.539185635562	18188.450839991292
106	3148.922990484207	1816.8454113953903	3148.922990484207	12563.716118482005	3847018.0	1572.5721414478132	907.3325984508581	1572.5721414478132	6274.319829569915	959447.6741264801	37146.60915753448	19565.938744242943
107	2090.544905042702	812.2870785905841	2090.544905042702	6413.8514395763295	948213.0	1044.0181255783255	405.6561670481377	1044.0181255783255	3203.0774089244196	236484.66355668003	29657.52892546295	18709.42504901325
108	1896.7828025369695	1443.056418822493	1896.7828025369695	6995.885060909959	1758724.0	947.2533315869628	720.662375559953	947.2533315869628	3493.744999418434	438626.39874064	7189.977478558319	19130.000144422887
109	2347.902894073773	1450.9131929537964	2347.902894073773	6772.37243432525	2394911.0	1172.5427053004425	724.586048561126	1172.5427053004425	3382.12279370203	597291.6655679601	46189.982798108154	19379.204332854122
110	2970.469323187836	1847.4293471852993	2970.469323187836	15872.611101190982	2249297.0	1483.4523800000054	922.6062159843385	1483.4523800000054	7926.781983934777	560975.48154692	20207.793727995904	19612.576443217593
111	1281.2138775395777	709.1618208681839	1281.2138775395777	4376.447327281724	500238.0	639.8382104432651	354.1554133415711	639.8382104432651	2185.597795244493	124759.53728568001	39215.10684913981	18988.4368140765
112	3674.8394522754324	2384.5111775566984	3674.8394522754324	21294.467411932445	3257679.0	1835.2148224663513	1190.8248820718154	1835.2148224663513	10634.457025519063	812466.3153644401	22550.672755664385	20288.04991744122
113	2201.6707292417727	1187.8837430564472	2201.6707292417727	7390.292131797396	1526888.0	1099.5143621833413	593.2291412823897	1099.5143621833413	3690.71189061962	380806.41687968	44504.67633251424	19466.906395884962
114	471.85802949616107	210.12680863205125	471.85802949616107	1236.259018078045	62942.0	235.64589993038285	104.9373282308464	235.64589993038285	617.3877536281758	15697.757459120001	28152.885164119347	18778.755076101806
115	2274.0002198768584	1376.8865867456914	2274.0002198768584	8587.767491372617	1741701.0	1135.6357098065032	687.6171614207983	1135.6357098065032	4288.731085191485	434380.85641236004	39552.16703957797	20061.255095449793
116	1411.993271938645	269.5339160280626	1411.993271938645	3801.788201522429	172938.0	705.1494400061594	134.6052376644145	705.1494400061594	1898.6130278403014	43130.79945768	26505.661676438955	19767.876406573454
117	2249.5939633631665	1304.229655388609	2249.5939633631665	6526.58477120907	2200603.0	1123.4472253035653	651.3322899010714	1123.4472253035653	3259.3764347418096	548831.1804170801	47661.82444493623	20293.892793929663
118	3916.7932036297243	1344.2885393188235	3916.7932036297243	14685.804968642822	2762941.0	1956.0465258926847	671.3376965358206	1956.0465258926847	7334.091001340226	689078.48005876	14721.06707309349	20450.125275204937
119	1218.4354722347834	331.60216760484906	1218.4354722347834	3159.13030125241	250741.0	608.486674834051	165.60212250186166	608.486674834051	1577.6696724454537	62534.89566676001	27614.552510359295	19970.77710466178
120	1987.703448706572	1371.220356837466	1987.703448706572	6447.953170128994	2038050.0	992.6591022840622	684.7874462046306	992.6591022840622	3220.1078131624204	508290.40369800007	43067.91692402051	20427.28575501092
121	1230.8017712044455	412.4122461536057	1230.8017712044455	2992.404471232105	297758.0	614.6624045395001	205.9586757291107	614.6624045395001	1494.4067929333135	74260.95239288	28446.043716709544	19954.715339302387
122	2447.7657159131877	1206.6562006966517	2447.7657159131877	8608.63946163001	1660478.0	1222.414198527046	602.6041066279079	1222.414198527046	4299.154547138027	414123.81097208004	24722.243917113025	21037.116726027085
123	1537.4033302942985	823.7401064611466	1537.4033302942985	5138.108186144573	614744.0	767.7792231489728	411.3758091666967	767.7792231489728	2565.9712281606003	153317.37490784	41236.50070110485	20256.619534310215
124	1328.3617730121564	218.68954953615963	1328.3617730121564	3257.029796189021	171804.0	663.3838694422709	109.21356103835812	663.3838694422709	1626.5606802167972	42847.979449440005	10601.170205583107	19870.168471048404
125	567.5667361641272	205.43677248143422	567.5667361641272	1488.9940828143394	79175.0	283.44282804036516	102.59512417722826	283.44282804036516	743.6036449574812	19746.273503	25215.31179033786	19905.151954531102
126	3890.9547671490604	1596.6659945681056	3890.9547671490604	17516.324917371217	2429137.0	1943.142810714241	797.374997687312	1943.142810714241	8747.652663735187	605827.6422893201	18788.785199846694	21492.426617765897
127	1987.0203823816203	1653.1020081364418	1987.0203823816203	6286.708437400822	2325313.0	992.3179789613813	825.5591428633392	992.3179789613813	3139.5821936379707	579933.89931268	6249.52710796353	20992.205392994405
128	2338.260036865019	1108.380607508591	2338.260036865019	6381.516661990034	1945991.0	1167.7270624103908	553.5252753897905	1167.7270624103908	3186.929420997823	485330.85595676	48802.71146988861	21268.011430165916
129	2160.402277354845	1070.3381218465681	2160.402277354845	7608.329937213131	550446.0	1078.9048973110098	534.5268580501762	1078.9048973110098	3799.599970644238	137281.43056056002	25919.73046584043	21269.625084022773
130	624.7919653772766	387.3642049455945	624.7919653772766	1798.6702730475881	170893.0	312.021107509412	193.4496839498299	312.021107509412	898.2559343599656	42620.77572148001	7556.129987770125	20544.854710257296
131	1421.6173887512773	759.4562809250264	1421.6173887512773	5825.537731077345	459209.0	709.955723942388	379.2724666939582	709.955723942388	2909.2735429000263	114526.88991524001	9576.239535810491	20896.98935560932
132	902.9756364376616	213.69393772138372	902.9756364376616	2163.734377653266	101140.0	450.94603283696824	106.71875249805903	450.94603283696824	1080.5689482000412	25224.352410400003	34357.82832707139	20694.266798497134
133	2491.627580518405	1928.4147615201805	2491.627580518405	11974.2663710137	1761530.0	1244.3188137108916	963.0503319031782	1244.3188137108916	5979.948625684243	439326.2161508	16851.766673857386	21232.869901733153
134	2223.9428949503176	1656.6906027274688	2223.9428949503176	10665.474523815414	2137027.0	1110.6370817381887	827.3512870020979	1110.6370817381887	5326.337977193419	532975.30312972	41822.30177625271	21903.67228490796
135	504.6999108381138	248.13588571433104	504.6999108381138	1303.343325219257	69274.0	252.04713547255406	123.91906132573693	252.04713547255406	650.889656614497	17276.96053864	10718.188829864019	20962.753976961052
136	1096.4419729288002	658.0039205189856	1096.4419729288002	3173.203461105328	414713.0	547.5631212806429	328.60715790718143	547.5631212806429	1584.697808476001	103429.57149668	35131.46631284768	21276.718962270294
137	2077.1762082211512	1389.8663424606648	2077.1762082211512	5944.735782611291	2080031.0	1037.341798385643	694.0992514248561	1037.341798385643	2968.801049836079	518760.48021116003	44862.987045866146	21726.49240996889
138	1873.9842582049616	1184.4264495993004	1873.9842582049616	5207.706345359768	1568272.0	935.8677385475579	591.5025689298908	935.8677385475579	2600.728548872669	391127.60137792	50436.540765249905	21780.645474126937
139	3065.850126800069	1513.439943669304	3065.850126800069	9947.986970931373	3051105.0	1531.0855533239549	755.8119078684505	1531.0855533239549	4968.024693283129	760946.6853978	8563.402322437281	22442.26840177575
140	2149.6497389109695	1558.746236938969	2149.6497389109695	10161.113954653452	1776422.0	1073.5350796121384	778.4378707273213	1073.5350796121384	5074.460308953935	443040.2863119201	39167.926966677966	21726.052801079924
141	3518.9475699418995	1528.2043147621803	3518.9475699418995	15916.704284110685	2696956.0	1757.3624164289847	763.1852347922329	1757.3624164289847	7948.802119484877	672621.7973041601	27760.44605622042	23168.052649357276
142	754.1153757880819	264.76517908303094	754.1153757880819	2039.1637431172894	84995.0	376.60521866856817	132.22373043406566	376.60521866856817	1018.3583733127745	21197.783598200003	23603.64722630743	21616.828754632625
143	2337.316837743655	1604.8531049768021	2337.316837743655	6748.465796713703	2817724.0	1167.2560287691813	801.463640625415	1167.2560287691813	3370.1838188788233	702741.3799806401	46692.24711504747	22608.61458574367
144	3429.0169145106297	2582.487838360778	3429.0169145106297	16665.415321166838	5418202.0	1712.4510471066087	1289.6944264773726	1712.4510471066087	8322.708411390719	1351301.5293527201	37088.820301457934	23322.703160015077
145	1405.63010781642	685.1300246412078	1405.63010781642	5100.765040394064	436355.0	701.9716758435202	342.15393430581923	701.9716758435202	2547.322061172796	108827.0940878	11145.141304671655	22135.888480709513
146	2477.363517935953	2158.383584752281	2477.363517935953	16079.413916208812	1641381.0	1237.1953408572151	1077.8967622252892	1237.1953408572151	8030.059309754681	409361.01229716005	20653.430647119712	22871.981297456226
147	2249.9444437585566	901.7328749619267	2249.9444437585566	7202.099489834831	1250442.0	1123.6222552130234	450.3253977559862	1123.6222552130234	3596.728485223515	311860.68495912006	51367.40725359513	22700.84562338757
148	2094.594232781137	1610.5242158452718	2094.594232781137	10751.003348322298	564711.0	1046.0403598509	804.2957933931289	1046.0403598509	5369.051072152156	140839.12669596	14847.10167501607	22413.04861778857
149	1398.7097626026637	863.0680578455741	1398.7097626026637	4046.4056967213805	858208.0	698.5156554437702	431.01618808807973	698.5156554437702	2020.7750049426575	214037.38415488	43696.148856687425	22451.78258067974
150	2859.4940111844962	2196.7897032222972	2859.4940111844962	12222.280656363573	3309966.0	1428.0313091855376	1097.0767777892154	1428.0313091855376	6103.806959787969	825506.71198776	4925.109040697095	23007.74548318623
151	1564.6954975329863	562.2628863714392	1564.6954975329863	4476.267565711007	280285.0	781.4089314679734	280.7940854538968	781.4089314679734	2235.448022316077	69903.17990260001	16265.365477995612	22330.72615016858
152	475.31042488041436	335.4438627238883	475.31042488041436	1460.9646455628163	100161.0	237.37002618527896	167.52066504430982	237.37002618527896	729.6057439940705	24980.18945796	3544.105060852028	22167.212348119527
153	2518.960102899607	514.5834092396948	2518.960102899607	6686.157138848601	429252.0	1257.968675388064	256.9829545743036	1257.968675388064	3339.0668751409917	107055.60333072001	26596.717159151267	23251.484400771576
154	1071.5829412602648	731.4352088574102	1071.5829412602648	3304.581094741242	478047.0	535.1485208653762	365.2787433033907	535.1485208653762	1650.3077987137763	119225.09389692	6388.701711338006	22476.520833725554
155	3872.674011584244	2170.7779439702117	3872.674011584244	21080.12653769174	3760505.0	1934.0134013851718	1084.086505218724	1934.0134013851718	10527.415192923256	937871.3007818001	24918.384160903923	23820.02966622834
156	1747.731386683892	1162.9743903688461	1747.731386683892	7041.351185769191	1040081.0	872.8170545099357	580.7894105502019	872.8170545099357	3516.4507821731345	259396.57582916002	48934.43282878929	22973.48660825455
157	543.1031209632292	235.2814962421154	543.1031209632292	1505.8986283848344	86061.0	271.22569860903667	117.49957922331244	271.22569860903667	752.0457750153864	21463.644381960003	29010.60537293315	22453.117672348682
158	2435.4558094943955	1901.3454498777016	2435.4558094943955	9137.701833132134	3058252.0	1216.2666312615013	949.5319176689242	1216.2666312615013	4563.368295466188	762729.14977072	40392.652564929245	23677.43608113393
159	902.3580220732789	309.75010571774845	902.3580220732789	2410.8460300049483	205964.0	450.6375962233955	154.6892027954436	450.6375962233955	1203.9765073844712	51367.495747040004	53040.575042240394	22817.155556310812
160	883.1783511839498	728.54144507091	883.1783511839498	3536.7913395840083	208496.0	441.0592685812645	363.8335976684125	441.0592685812645	1766.273594988254	51998.97745856	31750.560380055253	22881.706675427828
161	2001.6313346867848	1603.9493533477403	2001.6313346867848	6517.878964255548	1982161.0	999.6146885425806	801.0123070618615	999.6146885425806	3255.028754749221	494351.66697796003	10349.210920303649	23509.496548464023
162	1340.832950072454	774.3159338907499	1340.832950072454	3964.3365414818186	618560.0	669.6119752661837	386.69337738504055	669.6119752661837	1979.7896688160204	154269.08668160002	7495.376459842214	23268.575583613554
163	546.4430436925701	232.60031598439096	546.4430436925701	1640.8174593052024	85761.0	272.8936560200695	116.16059780260487	272.8936560200695	819.4242391770182	21388.824273960003	17623.153566306362	23006.07970989144
164	3774.9347014219993	1845.3211026281217	3774.9347014219993	15513.795733926832	4235176.0	1885.2023898901464	921.553358652484	1885.2023898901464	7747.5895895230615	1056254.4190633602	42975.1117892149	24713.528611325717
165	508.60298858736564	369.7709472202005	508.60298858736564	1556.604255869606	115705.0	253.99633250053046	184.66361104176815	253.99633250053046	777.3681653812814	28856.8686538	22614.39749362603	23173.5861803725
166	840.4028795762185	223.64797628307744	840.4028795762185	2233.612444565069	105251.0	419.6971980603636	111.68979935576888	419.6971980603636	1115.4660548157956	26249.637290360002	17110.08460727214	23351.96805731062
167	562.5122220894405	353.545436976073	562.5122220894405	1749.0651506262047	128823.0	280.91860371146663	176.56059122585086	280.91860371146663	873.4831362227268	32128.50257628	15573.057210280773	23271.659936502023
168	2502.323919879279	1601.5645789861421	2502.323919879279	11265.734408445236	2608708.0	1249.660565587712	799.8213507456795	1249.660565587712	5626.107763577551	650612.71433488	32443.891441663844	24227.7443799766
169	2499.3267093359364	1080.5063047761614	2499.3267093359364	8268.516841458782	1618201.0	1248.1637586423667	539.6048486052151	1248.1637586423667	4129.297310624516	403579.91195236	45363.39531368476	24217.943288874496
170	785.3973516634749	285.3124189668507	785.3973516634749	2006.0937213259506	135915.0	392.22743742073936	142.48502203204526	392.22743742073936	1001.8432044301799	33897.2499294	44255.18461538461	23616.831446124415
171	1857.7548277423477	797.4967018198334	1857.7548277423477	5262.083978995683	1133399.0	927.7627609745285	398.26985288882486	927.7627609745285	2627.884739110444	282670.11862364004	51876.97506879748	23887.71920656362
172	2058.661944079212	1424.826674241129	2058.661944079212	6600.540002587147	2042526.0	1028.0957748731585	711.5584411160199	1028.0957748731585	3296.309677292021	509406.71970936004	49756.43728451927	24386.467747289385
173	605.0256192922743	395.70538191756617	605.0256192922743	2011.5931085813127	129072.0	302.1497942745618	197.61526772963256	302.1497942745618	1004.5895984255077	32190.603265920003	17560.892160964424	23982.82371854469
174	1159.3351543018093	696.0427317738005	1159.3351543018093	4262.1243840667485	386481.0	578.9719760583235	347.603740247836	578.9719760583235	2128.5049174029346	96388.50053316001	22398.703087603273	24156.158049166712
175	1744.313331944694	1192.4552508083952	1744.313331944694	8651.31478531148	621015.0	871.1100779731803	595.5121522537127	871.1100779731803	4320.4666037845545	154881.36456540003	19454.653650877997	24462.884305532072
176	2673.167596691236	824.6436371705854	2673.167596691236	6745.938884779121	1435918.0	1334.9798977876035	411.8270324029904	1334.9798977876035	3368.9218790586933	358118.46613048005	7003.088452822515	24448.24129441932
177	2554.3877935818596	1705.3481688965733	2554.3877935818596	7596.4668427342285	3217009.0	1275.6612641147808	851.6508755469488	1275.6612641147808	3793.6755412614743	802323.20272324	47097.224281312236	24957.15422400124
178	1764.3678754726861	751.1760801361471	1764.3678754726861	5931.549924386165	379436.0	881.1253170110596	375.13733441999193	881.1253170110596	2962.216032238451	94631.47499696001	17297.77370360219	24588.371783383758
179	3349.418009147261	2166.004711777362	3349.418009147261	23487.468816890472	2391401.0	1672.6993537681421	1081.7027530616147	1672.6993537681421	11729.641927155104	596416.2703043601	21877.42627397078	25446.027138066765
180	3057.512878141317	2374.126573950893	3057.512878141317	16647.107529853514	4576149.0	1526.9219313437738	1185.638811031076	1526.9219313437738	8313.565500408846	1141293.20801364	29601.596079148647	25485.732266147803
181	1272.8648789247034	941.9246197403647	1272.8648789247034	3804.568034880646	841402.0	635.668720534997	470.39715509833826	635.668720534997	1900.001276619395	209845.96170472002	4956.3142600088895	25005.093173061152
182	1513.3357195282215	943.1537632507899	1513.3357195282215	7129.5420946282	585285.0	755.7598583323938	471.0109893674445	755.7598583323938	3560.4933220573234	145970.2897026	15673.406461809203	25303.66430713242
183	2197.334066545185	926.9704503579934	2197.334066545185	8027.075969768968	1198246.0	1097.3486328326655	462.929042908782	1097.3486328326655	4008.721739302623	298842.98376856	41716.32547156427	25814.394997354466
184	1029.0286682109493	528.3355774438955	1029.0286682109493	2717.6155826266486	309498.0	513.8969169045482	263.8507873754815	513.8969169045482	1357.1772219637485	77188.91261928002	24311.526972710646	25232.583063541606
185	3988.2995123235164	1915.276408138877	3988.2995123235164	11488.074416134163	5821023.0	1991.7567764543644	956.4890382245552	1991.7567764543644	5737.144363417401	1451765.2317682803	7035.853318909752	26079.515388274536
186	2273.2375590773613	1651.6027065602932	2273.2375590773613	9042.378023365382	2223518.0	1135.2548370032346	824.8103916562105	1135.2548370032346	4515.763584868671	554546.1896664801	14415.075477239221	26266.250738694267
187	1275.3556366755117	528.9654877120047	1275.3556366755117	3472.377126021635	469383.0	636.9126049557507	264.1653645633752	636.9126049557507	1734.1051367352047	117064.28917788	27704.029941433753	25774.24198575577
188	649.3935632572901	356.8898716084405	649.3935632572901	1901.36056916196	163019.0	324.3071454906907	178.23080188125522	324.3071454906907	949.539468239483	40656.99728684	19001.98962084174	25627.204141848495
189	3435.765125848972	1934.1103843919334	3435.765125848972	11211.970265394917	4601353.0	1715.8211038489767	965.8947259653316	1715.8211038489767	5599.257950538222	1147579.09468708	16857.229294731354	26896.9499099504
190	1867.19709725567	959.9253957844089	1867.19709725567	6267.880010276076	892495.0	932.4782303694817	479.3867426547339	932.4782303694817	3130.179277131873	222588.57429820002	19365.595657118527	26608.973960638436
191	795.4476726975823	430.33204667013285	795.4476726975823	2108.471354961864	199163.0	397.2465677451726	214.90782410706436	397.2465677451726	1052.970594667955	49671.32389868	31636.050943197282	25776.009113138483
192	2963.485110473815	966.5509524237775	2963.485110473815	8045.130839658657	2249590.0	1479.9644641706234	482.6955456404346	1479.9644641706234	4017.7383413255343	561048.5558524	33528.12022901951	26978.667837250345
193	1591.6588830525213	737.2516259859972	1591.6588830525213	4438.48181516713	591454.0	794.8744461964293	368.18346201740707	794.8744461964293	2216.5778184944647	147508.84052344	26700.144952946466	26474.740585066633
194	1984.5019526319443	724.3855764157241	1984.5019526319443	6828.393682881311	881614.0	991.060275144393	361.7581568620127	991.060275144393	3410.099805230927	219874.84898104	24046.14514969136	27023.67242580086
195	3574.883494605104	2216.1138491052607	3574.883494605104	9779.25086017455	4905198.0	1785.296817205789	1106.7272562431674	1785.296817205789	4883.757879571171	1223358.14707128	31819.490484583905	27830.691504196162
196	2060.902957443654	1211.2635481239	2060.902957443654	8518.876185131468	1688937.0	1029.214936947361	604.9050159330757	1029.214936947361	4254.326766854656	421221.4958173201	25280.873388409396	27198.051366036743
197	1545.4892429260062	967.3594318775203	1545.4892429260062	6409.874959642192	819817.0	771.8173279172476	483.0993002796336	771.8173279172476	3201.0915548453113	204462.65493412002	20719.850153143932	27115.84802218056
198	2963.4385433141683	1948.621816498672	2963.4385433141683	8803.397687494666	3839754.0	1479.9412085310958	973.1417351594368	1479.9412085310958	4396.416805134836	957636.0299114401	29421.09203011443	28289.974640562912
199	3106.495453078919	1613.607149615494	3106.495453078919	10936.77603900558	2995027.0	1551.3838292676126	805.8354105179778	1551.3838292676126	5461.825953879386	746960.81200972	22619.439207058902	28263.845315250914
200	3148.979040895636	813.2027916440601	3148.979040895636	7741.169332157421	2040405.0	1572.6001330232807	406.11347414704363	1572.6001330232807	3865.9399644794166	508877.7415458	7589.08969297762	27574.632332306577
201	2488.3685418361965	1477.2572880415728	2488.3685418361965	9087.941335757672	2347114.0	1242.6912497929966	737.7422896479616	1242.6912497929966	4538.517903077382	585371.07656104	19289.57370498408	28842.541172265173
202	1788.566465077549	1048.5435553741315	1788.566465077549	4970.867637498506	1212822.0	893.2100926597282	523.6426515538413	893.2100926597282	2482.4512981667544	302478.24341592	17661.682171002834	28460.483425432587
203	619.2204776975645	226.87940304893363	619.2204776975645	1488.746391493337	98347.0	309.23870656216377	113.30357388263747	309.23870656216377	743.4799479117726	24527.777204920003	13521.893560555991	28028.930623201522
204	922.9366175420715	445.046292600553	922.9366175420715	2439.846030004948	270074.0	460.9145468005106	222.2561185247162	460.9145468005106	1218.459107384471	67356.55282664	11583.073279915874	28242.953546065153
205	2895.982907408122	1649.6146957117128	2895.982907408122	8154.449778260276	3774613.0	1446.2538639596164	823.8175790384295	1446.2538639596164	4072.3322192631817	941389.84106068	21267.274289311248	29812.086233211194
206	2242.1427251626956	1582.6969740614313	2242.1427251626956	7478.899346259831	2733246.0	1119.7260769462503	790.3988688462789	1119.7260769462503	3734.96233352216	681672.53636856	24487.166890942124	29507.515428907605
207	1679.2846691374277	1176.764619147059	1679.2846691374277	5524.729685956881	1244882.0	838.6347637672316	587.6762508020413	838.6347637672316	2759.050005166867	310474.01895752	7437.571626065764	29056.01610353431
208	2912.6324862570627	1173.5851545629287	2912.6324862570627	7525.449778260275	2577228.0	1454.5686636367773	586.0884261887267	1454.5686636367773	3758.209619263182	642761.59100208	8708.921035313911	29690.710528909356
209	2129.0829011572096	1419.7029853479507	2129.0829011572096	6755.328711723854	2215370.0	1063.2640008379105	708.9996708827666	1063.2640008379105	3373.611158634893	552514.0755332	14076.69894329164	29520.049212095495
210	3332.3572737628238	1322.4628982358047	3332.3572737628238	8599.130152575632	2992821.0	1664.1792225171544	660.4379713789609	1664.1792225171544	4294.405598196271	746410.63481556	10061.563577975428	30384.726420323834
211	3462.636278906579	1932.824534096489	3462.636278906579	9538.437764420203	4920036.0	1729.2405576859455	965.2525723277867	1729.2405576859455	4763.49581955145	1227058.74961296	16523.613778639017	30722.883094961093
212	1782.772279344729	775.718079812076	1782.772279344729	4568.10313551069	960210.0	890.3164763047578	387.3936090581508	890.3164763047578	2281.310705874039	239476.7196756	18017.444198664874	30009.344955790923
213	1733.6666346215468	1331.979770910453	1733.6666346215468	5405.476764533246	1708403.0	865.7931173300005	665.1906975926803	865.7931173300005	2699.4950962079033	426076.32322508004	19558.447091230817	30875.156575468434
214	2045.0850838045835	1227.1505733987437	2045.0850838045835	5951.966229989591	1771669.0	1021.315490852009	612.8389963553327	1021.315490852009	2972.411935256802	441854.88640084	11068.128411684123	32411.144602067317
215	1416.4480223432133	947.6712654273709	1416.4480223432133	5396.098084876806	782797.0	707.3741423582009	473.2670299544291	707.3741423582009	2694.8113835874774	195229.85360692002	14883.244092657484	31883.257591687245
216	2563.2871473949226	884.1074255161922	2563.2871473949226	7159.611249867762	1686714.0	1280.1056014090245	441.5232483027864	1280.1056014090245	3575.5098581839607	420667.07881704	9250.834718274704	32304.58657899324
